# OnTheFly^2.0^: a text-mining web application for automated biomedical entity recognition, document annotation, network and functional enrichment analysis

**DOI:** 10.1101/2021.05.14.444150

**Authors:** Fotis A. Baltoumas, Sofia Zafeiropoulou, Evangelos Karatzas, Savvas Paragkamian, Foteini Thanati, Ioannis Iliopoulos, Aristides G. Eliopoulos, Reinhard Schneider, Lars Juhl Jensen, Evangelos Pafilis, Georgios A. Pavlopoulos

## Abstract

Extracting and processing information from documents is of great importance as lots of experimental results and findings are stored in local files. Therefore, extracting and analysing biomedical terms from such files in an automated way is absolutely necessary. In this article, we present OnTheFly^2.0^, a web application for extracting biomedical entities from individual files such as plain texts, Office documents, PDF files or images. OnTheFly^2.0^ can generate informative summaries in popup windows containing knowledge related to the identified terms along with links to various databases. It uses the EXTRACT tagging service to perform Named Entity Recognition (NER) for genes/proteins, chemical compounds, organisms, tissues, environments, diseases, phenotypes and Gene Ontology terms. Multiple files can be analysed, whereas identified terms such as proteins or genes can be explored through functional enrichment analysis or be associated with diseases and PubMed entries. Finally, protein-protein and protein-chemical networks can be generated with the use of STRING and STITCH services. To demonstrate its capacity for knowledge discovery, we interrogated published meta-analyses of clinical biomarkers of severe COVID-19 and uncovered inflammatory and senescence pathways that impact disease pathogenesis. OnTheFly^2.0^ currently supports 197 species and is available at http://onthefly.pavlopouloslab.info.
