## Supplementary material for "OnTheFly^2.0^: a text-mining web application for automated biomedical entity recognition, document annotation, network and functional enrichment analysis": Suppl.: Suppl. Table 1.xlsx

### Sheet: Sheet1
OnTheFly2.0
Identifier	Type	Name
ENSP00000300060	Protein	CD13, aminopeptidase N, amino peptidase N
CIDs00172197	Chemical compound	Angiotensin, angiotensin
ENSP00000272190	Protein	Renin
CIDs05281643	Chemical compound	hyperin
CIDs24838940	Chemical compound	CoV
ENSP00000381588	Protein	TMPRSS2
ENSP00000255030	Protein	CRP, C-reactive protein
ENSP00000369055	Protein	GT 1
CIDs00005196	Chemical compound	urea nitrogen
ENSP00000365891	Protein	Thrombocytopenia 1
ENSP00000356275	Protein	CRP, CRP 1
CIDs00000612	Chemical compound	Lactate
ENSP00000341838	Protein	cardiac Troponin I, Cardiac troponin I
ENSP00000445175	Protein	LDH 1
CIDs00000588	Chemical compound	creatinine
ENSP00000389326	Protein	ACE2
CIDs00005754	Chemical compound	cortisol
ENSP00000206513	Protein	CRP 1
ENSP00000295897	Protein	albumin, Albumin
ENSP00000385675	Protein	IL-6, interleukin-6
ENSP00000226730	Protein	IL-2
CIDs00002719	Chemical compound	chloroquine
ENSP00000398698	Protein	TNF alpha
ENSP00000308541	Protein	prothrombin
ENSP00000263851	Protein	IL-7
ENSP00000380489	Protein	Myoglobin, myoglobin
ENSP00000357470	Protein	IL-6R
ENSP00000347055	Protein	GT 1
CIDs15275459	Chemical compound	aspartate amino
ENSP00000334145	Protein	thromboplastin
CIDs05280352	Chemical compound	bilirubin
ENSP00000225831	Protein	MCP1
ENSP00000332449	Protein	CRP 1
CIDs00001176	Chemical compound	urea
CIDs00000977	Chemical compound	oxygen
ENSP00000378408	Protein	alanine amino-transferase
ENSP00000346829	Protein	E V I
ENSP00000360266	Protein	Jun
ENSP00000306512	Protein	IL-8
ENSP00000391249	Protein	MSF
ENSP00000364349	Protein	G 13
ENSP00000263341	Protein	IL-1
ENSP00000357005	Protein	jama
CIDs24838940	Chemical compound	CoV
CIDs00012671	Chemical compound	m1091
ENSP00000400717	Protein	G 13
ENSP00000426290	Protein	CI P
CIDs00154224	Chemical compound	C4 2 101 0
ENSP00000399679	Protein	MSF
ENSP00000263339	Protein	IL-1
ENSP00000255030	Protein	CRP, C-reactive protein
ENSP00000340820	Protein	Tau
ENSP00000412237	Protein	IL-10
ENSP00000346671	Protein	Syn
ENSP00000361141	Protein	Mo P
CIDs00060062	Chemical compound	m1091
ENSP00000269305	Protein	TP53
ENSP00000258149	Protein	MDM2
CIDs00492405	Chemical compound	Favipiravir
ENSP00000308541	Protein	Prothrombin, prothrombin
ENSP00000321259	Protein	tal
CIDs46829323	Chemical compound	UL P
ENSP00000385675	Protein	IL-6, interleukin 6
ENSP00000336775	Protein	Syn
CIDs00086498	Chemical compound	m1091
ENSP00000296577	Protein	RLI
ENSP00000370372	Protein	Mo P
ENSP00000231449	Protein	IL-4
CIDs00002719	Chemical compound	chloroquine
ENSP00000386559	Protein	CD8
ENSP00000398698	Protein	TNF
ENSP00000343925	Protein	ESR 2 201
ENSP00000369293	Protein	IL-2R
CIDs25229552	Chemical compound	Lo I
ENSP00000370201	Protein	CI P
ENSP00000334145	Protein	thromboplastin
ENSP00000296946	Protein	t003
ENSP00000346839	Protein	MSF
CIDs00003108	Chemical compound	dipyridamole
ENSP00000011653	Protein	CD4
ENSP00000394624	Protein	Mo P
ENSP00000322937	Protein	tal
ENSP00000231449	Protein	IL-4
ENSP00000369293	Protein	p55
ENSP00000263341	Protein	IL-1
ENSP00000306512	Protein	Il-8, IL-8
ENSP00000344903	Protein	p 18
CIDs24838940	Chemical compound	CoV
ENSP00000262662	Protein	p 18
ENSP00000327801	Protein	p55
ENSP00000414150	Protein	p55
ENSP00000233468	Protein	p 14
ENSP00000385675	Protein	Interleukin-6, IL-6, interleukin 6, interleukin-6
ENSP00000262741	Protein	p55
ENSP00000303939	Protein	CTLA-4
ENSP00000355050	Protein	p 14
ENSP00000263339	Protein	IL-1
ENSP00000255030	Protein	CRP, C-reactive protein
ENSP00000345347	Protein	HMGB1
CIDs00000612	Chemical compound	lactate
ENSP00000412894	Protein	p 14
ENSP00000357801	Protein	p 11
ENSP00000318176	Protein	PACT
ENSP00000367832	Protein	MCP-3
ENSP00000479168	Protein	protein C
ENSP00000305651	Protein	IP-10
CIDs00009400	Chemical compound	dexamethasone, Dexamethasone
ENSP00000296545	Protein	IL-15
ENSP00000317595	Protein	p 18
ENSP00000313309	Protein	Fuz
ENSP00000418915	Protein	p 16, p 14
ENSP00000295897	Protein	albumin
ENSP00000437940	Protein	CD19
ENSP00000357727	Protein	p 14
ENSP00000360782	Protein	p55
ENSP00000226730	Protein	IL-2
ENSP00000357288	Protein	p 14
ENSP00000338345	Protein	PD-1
ENSP00000371798	Protein	p55
ENSP00000412237	Protein	IL-10
ENSP00000398698	Protein	TNF
CIDs00005743	Chemical compound	Dexamethasone, dexamethasone
ENSP00000398597	Protein	p 11
ENSP00000278671	Protein	p 18
ENSP00000263851	Protein	IL-7
ENSP00000379370	Protein	p 18
ENSP00000416799	Protein	PD-1
ENSP00000369038	Protein	p 18
ENSP00000261405	Protein	vWF
ENSP00000227918	Protein	HMGB1
ENSP00000385828	Protein	RDS
ENSP00000317872	Protein	PACT
ENSP00000234071	Protein	protein C
ENSP00000230381	Protein	RDS
ENSP00000348056	Protein	p 18
ENSP00000348442	Protein	p55
ENSP00000379682	Protein	protein C
ENSP00000397679	Protein	p 11
ENSP00000386559	Protein	CD8
ENSP00000314897	Protein	Angiopoietin-2
ENSP00000306245	Protein	p55
ENSP00000301488	Protein	p 14
ENSP00000162749	Protein	p55
ENSP00000370989	Protein	PD-L1
ENSP00000463379	Protein	PD-1
ENSP00000484228	Protein	p 18
CIDs00000977	Chemical compound	oxygen
ENSP00000397798	Protein	PD-1
CIDs05280352	Chemical compound	bilirubin
ENSP00000335062	Protein	PD-1
ENSP00000265073	Protein	p 14
ENSP00000272190	Protein	Renin, renin
CIDs00000612	Chemical compound	Lactate
ENSP00000386559	Protein	CD8
CIDs24838940	Chemical compound	CoV
CIDs00012671	Chemical compound	m1091
CIDs00172197	Chemical compound	angiotensin, Angiotensin
CIDs00005950	Chemical compound	alanine
CIDs05280352	Chemical compound	Bilirubin, bilirubin
ENSP00000255030	Protein	CRP
ENSP00000340820	Protein	Tau
CIDs00000588	Chemical compound	creatinine, Creatinine
CIDs00005196	Chemical compound	urea nitrogen
CIDs00000602	Chemical compound	alanine
ENSP00000356275	Protein	CRP
CIDs00145068	Chemical compound	nitric oxide, Nitric oxide
CIDs00060062	Chemical compound	m1091
CIDs00001176	Chemical compound	urea
ENSP00000357005	Protein	jama
ENSP00000389326	Protein	ACE2
CIDs00003652	Chemical compound	hydroxychloroquine
ENSP00000295897	Protein	albumin, Albumin
ENSP00000366047	Protein	zyme
CIDs00086498	Chemical compound	m1091
CIDs00073440	Chemical compound	dehydro-
CIDs00086398	Chemical compound	scholar
ENSP00000245451	Protein	zyme
ENSP00000308541	Protein	prothrombin
ENSP00000341838	Protein	Cardiac troponin I
ENSP00000334145	Protein	thromboplastin
CIDs00005839	Chemical compound	Aldosterone
CIDs00164975	Chemical compound	acetylpenicillamine
ENSP00000361141	Protein	Mo P
ENSP00000011653	Protein	CD4
ENSP00000394624	Protein	Mo P
CIDs00000977	Chemical compound	oxygen
ENSP00000264012	Protein	pcad
CIDs24838940	Chemical compound	CoV
ENSP00000389326	Protein	ACE-2, ACE2
CIDs00172197	Chemical compound	angiotensin, Angiotensin
ENSP00000255030	Protein	CRP, C-reactive protein
ENSP00000356275	Protein	CRP
CIDs00447043	Chemical compound	azithromycin
CIDs00002719	Chemical compound	Chloroquine, chloroquine diphosphate
ENSP00000321259	Protein	tal
ENSP00000385675	Protein	IL-6
ENSP00000366047	Protein	zyme
CIDs00092727	Chemical compound	lopinavir
ENSP00000245451	Protein	zyme
CIDs00392622	Chemical compound	ritonavir
CIDs00000772	Chemical compound	heparin
ENSP00000341838	Protein	Cardiac troponin I
ENSP00000272190	Protein	renin
CIDs00000977	Chemical compound	oxygen
ENSP00000384273	Protein	rela
CIDs00003652	Chemical compound	Hydroxychloroquine
CIDs00004004	Chemical compound	etiol
ENSP00000322937	Protein	tal
ENSP00000264012	Protein	pcad
CIDs00005839	Chemical compound	aldosterone
CIDs24838940	Chemical compound	CoV
ENSP00000255030	Protein	CRP, C-reactive protein
CIDs00000588	Chemical compound	creatinine, Creatinine
CIDs00005196	Chemical compound	urea nitrogen
ENSP00000412237	Protein	IL-10, interleukin-10
ENSP00000378408	Protein	alanine aminotransferase, Alanine aminotransferase
ENSP00000357005	Protein	jama
ENSP00000385675	Protein	IL-6, interleukin 6
ENSP00000306512	Protein	IL-8
ENSP00000308541	Protein	Prothrombin
ENSP00000295897	Protein	Albumin
ENSP00000331746	Protein	calcitonin
ENSP00000384262	Protein	He P
ENSP00000380489	Protein	Myoglobin
ENSP00000341838	Protein	Cardiac troponin I
ENSP00000369293	Protein	IL-2R
ENSP00000263341	Protein	IL-1 beta
ENSP00000011653	Protein	CD4
CIDs05280352	Chemical compound	bilirubin
ENSP00000360803	Protein	He P
