## Supplementary material for "OnTheFly^2.0^: a text-mining web application for automated biomedical entity recognition, document annotation, network and functional enrichment analysis": Suppl.: Suppl. Table 2.xlsx

### Sheet: Sheet1
OnTheFly2.0
Source	ID	Title	P-value	FDR	Term Size	Query size	No. of Positive Hits	Positive Hits	-log10(P-value)	-log10(FDR)	Enrichment Score
Disease Ontology	DOID:2914	Immune system disease	2.50e-07	7.89e-05	594	113	25	GPT, CCL2, CD19, CD4, CD8A, CRP, nan, FN1, IL10, IL1A, IL1B, IL2RA, IL2, IL4, IL6R, IL6, IL7, MB, TP53, CD274, PDCD1, F3, F2, TNF, TNFRSF1A	6.6	4.1	4.21
Disease Ontology	DOID:863	Nervous system disease	8.81e-07	7.89e-05	2108	113	34	GPT, ALB, BMP4, CALCA, CD19, CD4, CD8A, CDKN2A, CRP, FUZ, FN1, IL10, IL1A, IL1B, IL2RA, IL4, IL6R, IL6, LRSAM1, MAFK, PMPCA, MB, TP53, PRKRA, PRPH2, REN, SEPTIN9, SF3B6, SNCA, MAPT, F3, F2, TNF, TNFRSF1A	6.1	4.1	1.61
Disease Ontology	DOID:65	Connective tissue disease	4.67e-07	7.89e-05	708	113	25	BMP4, CALCA, CCL2, CD4, CD8A, CRP, nan, ERG, IL10, IL1A, IL1B, IL2RA, IL2, IL4, IL6R, IL6, CXCL8, MDM2, MB, TP53, PDCD1, P4HB, MAPT, TBXT, TNF	6.3	4.1	3.53
Disease Ontology	DOID:17	Musculoskeletal system disease	3.41e-07	7.89e-05	1055	113	26	BMP4, CALCA, CCL2, CD4, CD8A, CRP, nan, ERG, IL10, IL1A, IL1B, IL2RA, IL2, IL4, IL6R, IL6, CXCL8, LRSAM1, MDM2, MB, TP53, PDCD1, P4HB, MAPT, TBXT, TNF	6.5	4.1	2.46
Disease Ontology	DOID:1287	Cardiovascular system disease	2.50e-07	7.89e-05	444	113	22	GPT, ALB, CCL2, CD4, CRP, FN1, IL10, IL1B, IL2, IL6, CXCL8, MDM2, MB, MYL4, TP53, PRG4, REN, F3, F2, TNF, TNNI3, VWF	6.6	4.1	4.95
Disease Ontology	DOID:331	Central nervous system disease	5.83e-07	7.89e-05	1091	113	26	GPT, ALB, CALCA, CD19, CD4, CD8A, CRP, FUZ, IL10, IL1B, IL2RA, IL6, LRSAM1, MAFK, PMPCA, MB, TP53, PRKRA, REN, SF3B6, SNCA, MAPT, F3, F2, TNF, TNFRSF1A	6.2	4.1	2.38
Disease Ontology	DOID:1579	Respiratory system disease	2.79e-07	7.89e-05	251	113	20	ACE2, GPT, ALB, CD4, CD8A, CDKN2A, CRP, IL10, IL1B, IL2, IL4, IL6, CXCL8, TP53, CD274, PDCD1, MAPT, F3, F2, TNF	6.6	4.1	7.97
Disease Ontology	DOID:162	Cancer	5.64e-07	7.89e-05	899	113	24	GPT, ALB, ATF6B, CALCA, CD19, CD4, CD8A, CDKN2A, nan, ERG, FOS, FYN, IL1B, IL2, IL6, JUN, MDM2, MB, TP53, CD274, PDCD1, TBXT, TST, TMPRSS2	6.2	4.1	2.67
Disease Ontology	DOID:612	Primary immunodeficiency disease	6.79e-07	7.89e-05	411	113	21	GPT, CCL2, CD19, CD4, CD8A, CRP, nan, IL10, IL1A, IL1B, IL2RA, IL2, IL4, IL6R, IL6, IL7, PDCD1, F3, F2, TNF, TNFRSF1A	6.2	4.1	5.11
Disease Ontology	DOID:0050161	Lower respiratory tract disease	2.63e-07	7.89e-05	195	113	18	ACE2, ALB, CD4, CD8A, CDKN2A, CRP, IL10, IL1B, IL4, IL6, CXCL8, TP53, CD274, PDCD1, MAPT, F3, F2, TNF	6.6	4.1	9.23
Disease Ontology	DOID:417	Autoimmune disease	8.42e-07	7.89e-05	284	113	19	GPT, CCL2, CD19, CD4, CRP, nan, IL10, IL1A, IL1B, IL2RA, IL2, IL4, IL6R, IL6, PDCD1, F3, F2, TNF, TNFRSF1A	6.1	4.1	6.69
Disease Ontology	DOID:850	Lung disease	6.94e-07	7.89e-05	164	113	18	ACE2, ALB, CD4, CD8A, CDKN2A, CRP, IL10, IL1B, IL4, IL6, CXCL8, TP53, CD274, PDCD1, MAPT, F3, F2, TNF	6.2	4.1	10.98
Disease Ontology	DOID:77	Gastrointestinal system disease	8.67e-07	7.89e-05	497	113	20	GPT, ALB, CCL2, CD4, CD8A, CDKN2A, CRP, ESR2, IL10, IL1B, IL2, IL4, IL6, CXCL8, OPRM1, TP53, CD274, F2, TST, TNF	6.1	4.1	4.02
Disease Ontology	DOID:0050686	Organ system cancer	1.14e-06	7.89e-05	673	113	21	GPT, ALB, ATF6B, CALCA, CD19, CD4, CD8A, CDKN2A, nan, ERG, IL1B, IL2, IL6, MDM2, MB, TP53, CD274, PDCD1, TBXT, TST, TMPRSS2	5.9	4.1	3.12
Disease Ontology	DOID:16	Integumentary system disease	2.35e-07	7.89e-05	520	113	18	GPT, ALB, CDH3, CCL2, CD4, CD8A, CDKN2A, CRP, nan, IL10, IL1B, IL2RA, IL2, IL4, KLK6, TP53, CD274, TNF	6.6	4.1	3.46
Disease Ontology	DOID:178	Vascular disease	6.24e-07	7.89e-05	217	113	17	GPT, ALB, CCL2, CRP, IL10, IL1B, IL2, IL6, CXCL8, MB, TP53, REN, F3, F2, TNF, TNNI3, VWF	6.2	4.1	7.83
Disease Ontology	DOID:37	Skin disease	4.15e-07	7.89e-05	469	113	17	GPT, ALB, CCL2, CD4, CD8A, CDKN2A, CRP, nan, IL10, IL1B, IL2RA, IL2, IL4, KLK6, TP53, CD274, TNF	6.4	4.1	3.62
Disease Ontology	DOID:0080001	Bone disease	1.11e-06	7.89e-05	510	113	18	CALCA, CD4, CRP, nan, IL10, IL1A, IL1B, IL2RA, IL2, IL4, IL6R, IL6, MDM2, MB, TP53, P4HB, TBXT, TNF	6	4.1	3.53
Disease Ontology	DOID:18	Urinary system disease	2.31e-07	7.89e-05	312	113	15	ALB, ATF6B, BMP4, CD4, CD8A, CDKN2A, CRP, FN1, IL2, MDM2, MB, TP53, CD274, REN, F2	6.6	4.1	4.81
Disease Ontology	DOID:936	Brain disease	6.53e-07	7.89e-05	733	113	18	GPT, ALB, CALCA, CD4, CD8A, CRP, FUZ, IL1B, IL6, PMPCA, MB, TP53, PRKRA, REN, SNCA, MAPT, F3, F2	6.2	4.1	2.46
Disease Ontology	DOID:74	Hematopoietic system disease	4.82e-07	7.89e-05	404	113	15	CD19, CD4, CD8A, CDKN2A, IL1B, IL2, IL4, IL7, TP53, CD274, PROC, F3, F2, VWF, WAS	6.3	4.1	3.71
Disease Ontology	DOID:552	Pneumonia	2.73e-08	7.89e-05	24	113	10	ACE2, ALB, CD4, CD8A, CRP, IL10, IL1B, IL6, CXCL8, TNF	7.6	4.1	41.67
Disease Ontology	DOID:0050828	Artery disease	2.88e-07	7.89e-05	107	113	12	ALB, CCL2, CRP, IL1B, IL6, CXCL8, MB, REN, F3, F2, TNF, TNNI3	6.5	4.1	11.21
Disease Ontology	DOID:0060032	Autoimmune disease of musculoskeletal system	9.10e-07	7.89e-05	175	113	13	CCL2, CRP, nan, IL10, IL1A, IL1B, IL2RA, IL2, IL4, IL6R, IL6, PDCD1, TNF	6	4.1	7.43
Disease Ontology	DOID:3118	Hepatobiliary disease	1.35e-07	7.89e-05	139	113	11	GPT, ALB, CD4, CD8A, CRP, IL10, IL4, IL6, TP53, F2, TNF	6.9	4.1	7.91
Disease Ontology	DOID:0050687	Cell type cancer	4.20e-07	7.89e-05	401	113	13	GPT, ALB, CALCA, CDKN2A, nan, ERG, IL2, MDM2, TP53, CD274, PDCD1, TST, TMPRSS2	6.4	4.1	3.24
Disease Ontology	DOID:5295	Intestinal disease	9.94e-07	7.89e-05	178	113	12	ALB, CCL2, CD4, CDKN2A, CRP, IL10, IL1B, IL4, IL6, OPRM1, TP53, TNF	6	4.1	6.74
Disease Ontology	DOID:557	Kidney disease	1.46e-07	7.89e-05	243	113	11	ALB, ATF6B, CD8A, CRP, FN1, IL2, MB, TP53, CD274, REN, F2	6.8	4.1	4.53
Disease Ontology	DOID:75	Lymphatic system disease	3.54e-07	7.89e-05	157	113	11	CD19, CD4, CD8A, CRP, IL10, IL2, IL4, MB, TP53, CD274, F2	6.5	4.1	7.01
Disease Ontology	DOID:114	Heart disease	1.92e-07	7.89e-05	250	113	11	CD4, CRP, FN1, IL6, MDM2, MYL4, REN, F3, F2, TNF, TNNI3	6.7	4.1	4.4
Disease Ontology	DOID:409	Liver disease	2.96e-07	7.89e-05	71	113	10	GPT, ALB, CD4, CD8A, IL10, IL4, IL6, TP53, F2, TNF	6.5	4.1	14.08
Disease Ontology	DOID:3342	Bone inflammation disease	3.49e-07	7.89e-05	113	113	9	CRP, nan, IL1A, IL1B, IL2RA, IL2, IL6R, IL6, TNF	6.5	4.1	7.96
Disease Ontology	DOID:11162	Respiratory failure	2.59e-08	7.89e-05	10	113	7	ACE2, ALB, CRP, IL1B, IL6, CXCL8, TNF	7.6	4.1	70
Disease Ontology	DOID:403	Mouth disease	6.02e-07	7.89e-05	122	113	9	CD4, CRP, ESR2, IL1B, IL6, CXCL8, TP53, TST, TNF	6.2	4.1	7.38
Disease Ontology	DOID:848	Arthritis	1.46e-07	7.89e-05	101	113	8	CRP, nan, IL1B, IL2RA, IL2, IL6R, IL6, TNF	6.8	4.1	7.92
Disease Ontology	DOID:305	Carcinoma	3.15e-06	1.66e-04	270	113	10	GPT, ALB, CALCA, CDKN2A, IL2, TP53, CD274, PDCD1, TST, TMPRSS2	5.5	3.8	3.7
Disease Ontology	DOID:986	Alopecia areata	1.80e-07	7.89e-05	39	113	7	CCL2, nan, IL1B, IL2RA, IL2, IL4, TNF	6.7	4.1	17.95
Disease Ontology	DOID:7148	Rheumatoid arthritis	1.44e-07	7.89e-05	66	113	7	CRP, nan, IL2RA, IL2, IL6R, IL6, TNF	6.8	4.1	10.61
Disease Ontology	DOID:974	Upper respiratory tract disease	1.44e-07	7.89e-05	66	113	7	GPT, CDKN2A, CRP, IL1B, IL2, IL4, TP53	6.8	4.1	10.61
Disease Ontology	DOID:2237	Hepatitis	3.57e-08	7.89e-05	12	113	6	GPT, ALB, CD4, CD8A, F2, TNF	7.4	4.1	50
Disease Ontology	DOID:9500	Leukocyte disease	2.96e-07	7.89e-05	74	113	7	CD19, CD4, CD8A, IL2, IL4, IL7, WAS	6.5	4.1	9.46
Disease Ontology	DOID:399	Tuberculosis	6.40e-08	7.89e-05	14	113	6	CD4, CD8A, CRP, IL10, IL2, TNF	7.2	4.1	42.86
Disease Ontology	DOID:3393	Coronary artery disease	7.89e-07	7.89e-05	25	113	7	ALB, CRP, IL6, CXCL8, MB, REN, TNNI3	6.1	4.1	28
Disease Ontology	DOID:5844	Myocardial infarction	1.08e-07	7.89e-05	16	113	6	CRP, IL6, CXCL8, MB, REN, TNNI3	7	4.1	37.5
Disease Ontology	DOID:1176	Bronchial disease	8.84e-08	7.89e-05	35	113	6	CD4, CRP, IL1B, IL4, IL6, CXCL8	7.1	4.1	17.14
Disease Ontology	DOID:6050	Esophageal disease	1.03e-07	7.89e-05	36	113	6	GPT, ALB, CD4, CDKN2A, TP53, F2	7	4.1	16.67
Disease Ontology	DOID:615	Leukopenia	1.37e-07	7.89e-05	17	113	6	CD19, CD4, CD8A, IL2, IL7, WAS	6.9	4.1	35.29
Disease Ontology	DOID:0060039	Autoimmune disease of skin and connective tissue	7.10e-07	7.89e-05	85	113	7	CCL2, nan, IL1B, IL2RA, IL2, IL4, TNF	6.1	4.1	8.24
Disease Ontology	DOID:2531	Hematologic cancer	3.13e-06	1.66e-04	155	113	8	CD19, CD4, CD8A, CDKN2A, IL1B, IL2, TP53, CD274	5.5	3.8	5.16
Disease Ontology	DOID:438	Autoimmune disease of the nervous system	1.80e-07	7.89e-05	40	113	6	CD4, CRP, IL2RA, IL6, TNF, TNFRSF1A	6.7	4.1	15
Disease Ontology	DOID:2529	Splenic disease	1.83e-08	7.89e-05	11	113	5	CD4, CRP, IL10, IL4, F2	7.7	4.1	45.45
Disease Ontology	DOID:1289	Neurodegenerative disease	4.43e-05	1.42e-03	450	113	11	CD4, IL2RA, IL6, LRSAM1, MAFK, PMPCA, PRKRA, SF3B6, SNCA, MAPT, TNFRSF1A	4.4	2.8	2.44
Disease Ontology	DOID:229	Female reproductive system disease	6.79e-06	3.01e-04	173	113	8	CD4, CDKN2A, CRP, IL1B, IL6, CXCL8, TP53, MAPT	5.2	3.5	4.62
Disease Ontology	DOID:0050589	Inflammatory bowel disease	5.36e-07	7.89e-05	49	113	6	CCL2, CD4, IL10, IL1B, IL6, TNF	6.3	4.1	12.24
Disease Ontology	DOID:5614	Eye disease	1.47e-04	4.20e-03	705	113	13	ALB, BMP4, CD4, CD8A, CDKN2A, FN1, IL1A, IL4, TP53, PRPH2, REN, TNF, TNFRSF1A	3.8	2.4	1.84
Disease Ontology	DOID:1205	Allergic disease	9.99e-07	7.89e-05	55	113	6	CD4, CD8A, IL10, IL1B, IL2, IL4	6	4.1	10.91
Disease Ontology	DOID:1936	Atherosclerosis	1.08e-07	7.89e-05	17	113	5	CCL2, CRP, IL1B, IL6, TNF	7	4.1	29.41
Disease Ontology	DOID:0060051	Autoimmune disease of cardiovascular system	1.08e-07	7.89e-05	17	113	5	CRP, IL10, IL6, F3, F2	7	4.1	29.41
Disease Ontology	DOID:1074	Kidney failure	1.08e-07	7.89e-05	17	113	5	ALB, CRP, MB, REN, F2	7	4.1	29.41
Disease Ontology	DOID:15	Reproductive system disease	2.88e-05	9.91e-04	279	113	9	CD4, CDKN2A, CRP, IL1B, IL6, CXCL8, TP53, MAPT, TMPRSS2	4.5	3	3.23
Disease Ontology	DOID:11394	Adult respiratory distress syndrome	1.71e-07	7.89e-05	5	113	5	ACE2, IL1B, IL6, CXCL8, TNF	6.8	4.1	100
Disease Ontology	DOID:614	Lymphopenia	1.71e-07	7.89e-05	5	113	5	CD19, CD4, CD8A, IL2, IL7	6.8	4.1	100
Disease Ontology	DOID:8283	Peritonitis	1.71e-07	7.89e-05	5	113	5	ALB, CRP, IL1B, IL6, TNF	6.8	4.1	100
Disease Ontology	DOID:0060903	Thrombosis	1.37e-07	7.89e-05	18	113	5	ALB, CRP, F3, F2, VWF	6.9	4.1	27.78
Disease Ontology	DOID:0060180	Colitis	2.15e-07	7.89e-05	20	113	5	CD4, IL10, IL1B, IL6, TNF	6.7	4.1	25
Disease Ontology	DOID:5679	Retinal disease	4.06e-05	1.33e-03	292	113	9	ALB, CD4, CD8A, CDKN2A, TP53, PRPH2, REN, TNF, TNFRSF1A	4.4	2.9	3.08
Disease Ontology	DOID:345	Uterine disease	2.68e-06	1.44e-04	66	113	6	CD4, CDKN2A, IL1B, IL6, CXCL8, TP53	5.6	3.8	9.09
Disease Ontology	DOID:2789	Parasitic protozoa infectious disease	7.89e-07	7.89e-05	27	113	5	CD4, CD8A, IL10, IL4, TNF	6.1	4.1	18.52
Disease Ontology	DOID:1240	Leukemia	5.35e-06	2.61e-04	75	113	6	CD19, CD4, CD8A, IL1B, IL2, TP53	5.3	3.6	8
Disease Ontology	DOID:11396	Pulmonary edema	5.76e-08	7.89e-05	4	113	4	ALB, IL1B, IL6, TNF	7.2	4.1	100
Disease Ontology	DOID:0080600	COVID-19	5.76e-08	7.89e-05	4	113	4	ACE2, CRP, IL6, TMPRSS2	7.2	4.1	100
Disease Ontology	DOID:3119	Gastrointestinal system cancer	2.37e-05	8.57e-04	149	113	7	GPT, ALB, CD4, CDKN2A, TP53, CD274, TST	4.6	3.1	4.7
Disease Ontology	DOID:0060031	Autoimmune disease of gastrointestinal tract	1.26e-06	7.89e-05	30	113	5	GPT, CD4, IL10, IL2, TNF	5.9	4.1	16.67
Disease Ontology	DOID:0060058	Lymphoma	8.10e-06	3.55e-04	81	113	6	CD19, CD4, CD8A, IL2, TP53, CD274	5.1	3.4	7.41
Disease Ontology	DOID:3996	Urinary system cancer	8.66e-06	3.72e-04	82	113	6	ATF6B, CDKN2A, IL2, MDM2, TP53, CD274	5.1	3.4	7.32
Disease Ontology	DOID:9065	Leishmaniasis	1.03e-07	7.89e-05	5	113	4	CD4, CD8A, IL10, IL4	7	4.1	80
Disease Ontology	DOID:170	Endocrine gland cancer	1.05e-05	4.30e-04	85	113	6	GPT, ALB, CALCA, CD8A, CDKN2A, TP53	5	3.4	7.06
Disease Ontology	DOID:3082	Interstitial lung disease	2.49e-06	1.36e-04	35	113	5	CD4, CD8A, IL1B, CXCL8, MAPT	5.6	3.9	14.29
Disease Ontology	DOID:0050486	Exanthem	1.71e-07	7.89e-05	6	113	4	GPT, CD4, CD8A, CRP	6.8	4.1	66.67
Disease Ontology	DOID:28	Endocrine system disease	1.69e-04	4.79e-03	354	113	9	CALCA, CD4, CDKN2A, CRP, nan, IL2RA, IL6, TP53, REN	3.8	2.3	2.54
Disease Ontology	DOID:2703	Synovitis	2.68e-07	7.89e-05	7	113	4	CRP, IL1B, IL6, TNF	6.6	4.1	57.14
Disease Ontology	DOID:201	Connective tissue cancer	1.91e-05	7.08e-04	95	113	6	CD4, ERG, IL6, MDM2, TP53, TBXT	4.7	3.1	6.32
Disease Ontology	DOID:6713	Cerebrovascular disease	4.04e-06	2.02e-04	39	113	5	ALB, CRP, IL1B, IL6, F3	5.4	3.7	12.82
Disease Ontology	DOID:820	Myocarditis	4.01e-07	7.89e-05	8	113	4	CD4, IL6, TNF, TNNI3	6.4	4.1	50
Disease Ontology	DOID:0050829	Pericardium disease	4.01e-07	7.89e-05	8	113	4	ALB, CRP, PRG4, F2	6.4	4.1	50
Disease Ontology	DOID:2043	Hepatitis B	4.01e-07	7.89e-05	8	113	4	GPT, ALB, CD4, F2	6.4	4.1	50
Disease Ontology	DOID:0080599	Coronavirus infectious disease	4.01e-07	7.89e-05	8	113	4	ACE2, CRP, IL6, TMPRSS2	6.4	4.1	50
Disease Ontology	DOID:0060073	Lymphatic system cancer	2.65e-05	9.20e-04	101	113	6	CD19, CD4, CD8A, IL2, TP53, CD274	4.6	3	5.94
Disease Ontology	DOID:9471	Meningitis	5.77e-07	7.89e-05	9	113	4	CD4, CRP, IL6, TNF	6.2	4.1	44.44
Disease Ontology	DOID:8469	Influenza	8.04e-07	7.89e-05	10	113	4	CD4, CD8A, IL6, TNF	6.1	4.1	40
Disease Ontology	DOID:824	Periodontitis	1.09e-06	7.89e-05	11	113	4	IL1B, IL6, CXCL8, TNF	6	4.1	36.36
Disease Ontology	DOID:121	Vaginal disease	1.45e-06	8.09e-05	12	113	4	CD4, CRP, CXCL8, TP53	5.8	4.1	33.33
Disease Ontology	DOID:12365	Malaria	1.89e-06	1.04e-04	13	113	4	CD4, CD8A, IL10, TNF	5.7	4	30.77
Disease Ontology	DOID:365	Bladder disease	2.23e-05	8.18e-04	57	113	5	ALB, CDKN2A, CRP, MDM2, TP53	4.7	3.1	8.77
Disease Ontology	DOID:865	Vasculitis	3.79e-06	1.92e-04	16	113	4	CRP, IL10, IL6, F2	5.4	3.7	25
Disease Ontology	DOID:2452	Thrombophilia	5.68e-06	2.63e-04	18	113	4	PROC, F3, F2, VWF	5.2	3.6	22.22
Disease Ontology	DOID:0060496	Respiratory allergy	8.18e-06	3.55e-04	20	113	4	CD4, IL1B, IL2, IL4	5.1	3.4	20
Disease Ontology	DOID:676	Juvenile rheumatoid arthritis	1.33e-05	5.31e-04	23	113	4	nan, IL2RA, IL6, TNF	4.9	3.3	17.39
Disease Ontology	DOID:9952	Acute lymphoblastic leukemia	1.55e-05	6.11e-04	24	113	4	CD19, CD4, CD8A, IL2	4.8	3.2	16.67
Disease Ontology	DOID:2841	Asthma	1.79e-05	7.00e-04	25	113	4	CD4, IL1B, IL4, IL6	4.7	3.2	16
Disease Ontology	DOID:2916	Hypersensitivity reaction type IV disease	1.79e-05	7.00e-04	25	113	4	CD4, CD8A, nan, TNF	4.7	3.2	16
Disease Ontology	DOID:12603	Acute leukemia	2.35e-05	8.57e-04	27	113	4	CD19, CD4, CD8A, IL2	4.6	3.1	14.81
Disease Ontology	DOID:2825	Nose disease	2.35e-05	8.57e-04	27	113	4	CRP, IL1B, IL2, IL4	4.6	3.1	14.81
Disease Ontology	DOID:8857	Lupus erythematosus	4.81e-05	1.53e-03	33	113	4	CRP, nan, IL10, PDCD1	4.3	2.8	12.12
Disease Ontology	DOID:112	Esophageal varix	3.12e-06	1.66e-04	3	113	3	GPT, ALB, F2	5.5	3.8	100
Disease Ontology	DOID:12549	Hepatitis A	3.12e-06	1.66e-04	3	113	3	GPT, ALB, F2	5.5	3.8	100
Disease Ontology	DOID:10763	Hypertension	5.36e-05	1.69e-03	34	113	4	ALB, CRP, IL6, REN	4.3	2.8	11.76
Disease Ontology	DOID:0050697	Chorioamnionitis	5.44e-06	2.63e-04	4	113	3	IL1B, IL6, CXCL8	5.3	3.6	75
Disease Ontology	DOID:10762	Portal hypertension	5.44e-06	2.63e-04	4	113	3	GPT, ALB, F2	5.3	3.6	75
Disease Ontology	DOID:11335	Sarcoidosis	5.44e-06	2.63e-04	4	113	3	CD4, CD8A, TNF	5.3	3.6	75
Disease Ontology	DOID:13413	Hepatic encephalopathy	5.44e-06	2.63e-04	4	113	3	GPT, ALB, F2	5.3	3.6	75
Disease Ontology	DOID:9111	Cutaneous leishmaniasis	5.44e-06	2.63e-04	4	113	3	CD4, IL10, IL4	5.3	3.6	75
Disease Ontology	DOID:9146	Visceral leishmaniasis	5.44e-06	2.63e-04	4	113	3	CD4, IL10, IL4	5.3	3.6	75
Disease Ontology	DOID:9965	Toxoplasmosis	5.44e-06	2.63e-04	4	113	3	CD4, CD8A, IL10	5.3	3.6	75
Disease Ontology	DOID:0080012	X-linked recessive disease	7.43e-04	1.41e-02	191	113	6	CD4, nan, IL7, F3, VWF, WAS	3.1	1.8	3.14
Disease Ontology	DOID:1884	Viral hepatitis	8.66e-06	3.72e-04	5	113	3	GPT, ALB, F2	5.1	3.4	60
Disease Ontology	DOID:799	Varicose veins	8.66e-06	3.72e-04	5	113	3	GPT, ALB, F2	5.1	3.4	60
Disease Ontology	DOID:9470	Bacterial meningitis	8.66e-06	3.72e-04	5	113	3	CD4, CRP, TNF	5.1	3.4	60
Disease Ontology	DOID:0060564	Spinal disease	4.20e-04	9.12e-03	110	113	5	CRP, IL1A, TP53, TBXT, TNF	3.4	2	4.55
Disease Ontology	DOID:10314	Endocarditis	1.29e-05	5.25e-04	6	113	3	CRP, FN1, F3	4.9	3.3	50
Disease Ontology	DOID:3021	Acute kidney failure	1.29e-05	5.25e-04	6	113	3	ALB, MB, F2	4.9	3.3	50
Disease Ontology	DOID:715	T-cell lymphoblastic leukemia/lymphoma	1.84e-05	7.07e-04	7	113	3	CD4, CD8A, IL2	4.7	3.2	42.86
Disease Ontology	DOID:9408	Acute myocardial infarction	1.84e-05	7.07e-04	7	113	3	CRP, MB, TNNI3	4.7	3.2	42.86
Disease Ontology	DOID:7147	Ankylosing spondylitis	1.84e-05	7.07e-04	7	113	3	CRP, IL1A, TNF	4.7	3.2	42.86
Disease Ontology	DOID:783	End stage renal disease	1.84e-05	7.07e-04	7	113	3	ALB, CRP, REN	4.7	3.2	42.86
Disease Ontology	DOID:263	Kidney cancer	1.85e-04	4.93e-03	48	113	4	ATF6B, IL2, TP53, CD274	3.7	2.3	8.33
Disease Ontology	DOID:874	Bacterial pneumonia	2.52e-05	8.96e-04	8	113	3	CD4, CRP, IL6	4.6	3	37.5
Disease Ontology	DOID:635	Acquired immunodeficiency syndrome	2.52e-05	8.96e-04	8	113	3	CD4, CD8A, IL2	4.6	3	37.5
Disease Ontology	DOID:4481	Allergic rhinitis	3.35e-05	1.13e-03	9	113	3	IL1B, IL2, IL4	4.5	2.9	33.33
Disease Ontology	DOID:1588	Thrombocytopenia	3.35e-05	1.13e-03	9	113	3	F3, F2, VWF	4.5	2.9	33.33
Disease Ontology	DOID:574	Peripheral nervous system disease	2.76e-03	4.11e-02	336	113	7	CALCA, CRP, IL6R, LRSAM1, TP53, SEPTIN9, TNF	2.6	1.4	2.08
Disease Ontology	DOID:0060072	Benign neoplasm	2.04e-03	3.20e-02	234	113	6	CALCA, CDKN2A, MDM2, MB, TP53, REN	2.7	1.5	2.56
Disease Ontology	DOID:1324	Lung cancer	3.89e-04	8.50e-03	59	113	4	CDKN2A, TP53, CD274, PDCD1	3.4	2.1	6.78
Disease Ontology	DOID:5603	T-cell acute lymphoblastic leukemia	5.50e-05	1.73e-03	11	113	3	CD4, CD8A, IL2	4.3	2.8	27.27
Disease Ontology	DOID:26	Pancreas disease	4.39e-04	9.41e-03	61	113	4	CDKN2A, CRP, IL6, TP53	3.4	2	6.56
Disease Ontology	DOID:5082	Liver cirrhosis	6.84e-05	2.12e-03	12	113	3	GPT, ALB, F2	4.2	2.7	25
Disease Ontology	DOID:684	Hepatocellular carcinoma	8.39e-05	2.56e-03	13	113	3	GPT, ALB, TP53	4.1	2.6	23.08
Disease Ontology	DOID:0060704	Lymphoproliferative syndrome	8.39e-05	2.56e-03	13	113	3	CD4, CD8A, IL6	4.1	2.6	23.08
Disease Ontology	DOID:1285	Rectal disease	1.01e-04	2.99e-03	14	113	3	CD4, CDKN2A, IL10	4	2.5	21.43
Disease Ontology	DOID:10854	Salivary gland disease	1.21e-04	3.55e-03	15	113	3	CD4, CRP, TST	3.9	2.5	20
Disease Ontology	DOID:9942	Lymph node disease	2.58e-04	6.38e-03	20	113	3	CD4, CRP, IL10	3.6	2.2	15
Disease Ontology	DOID:2377	Multiple sclerosis	2.94e-04	7.16e-03	21	113	3	CD4, IL2RA, TNFRSF1A	3.5	2.1	14.29
Disease Ontology	DOID:3908	Lung non-small cell carcinoma	2.94e-04	7.16e-03	21	113	3	TP53, CD274, PDCD1	3.5	2.1	14.29
Disease Ontology	DOID:9744	Type 1 diabetes mellitus	3.32e-04	7.41e-03	22	113	3	nan, IL2RA, IL6	3.5	2.1	13.64
Disease Ontology	DOID:13250	Diarrhea	3.74e-04	8.21e-03	23	113	3	GPT, ALB, CD4	3.4	2.1	13.04
Disease Ontology	DOID:9074	Systemic lupus erythematosus	5.20e-04	1.06e-02	26	113	3	CRP, nan, PDCD1	3.3	2	11.54
Disease Ontology	DOID:0050136	Systemic mycosis	5.75e-04	1.17e-02	27	113	3	CD4, CD8A, IL10	3.2	1.9	11.11
Disease Ontology	DOID:1561	Cognitive disorder	2.20e-03	3.44e-02	96	113	4	FOS, OPN4, SNCA, MAPT	2.7	1.5	4.17
Disease Ontology	DOID:535	Sleep disorder	6.35e-04	1.23e-02	28	113	3	CRP, SNCA, TNF	3.2	1.9	10.71
Disease Ontology	DOID:3480	Uveal disease	7.64e-04	1.45e-02	30	113	3	CD4, PRPH2, TNF	3.1	1.8	10
Disease Ontology	DOID:883	Parasitic helminthiasis infectious disease	8.35e-04	1.53e-02	31	113	3	CD4, IL10, IL4	3.1	1.8	9.68
Disease Ontology	DOID:10652	Alzheimer's disease	1.16e-03	2.02e-02	35	113	3	IL6, SNCA, MAPT	2.9	1.7	8.57
Disease Ontology	DOID:5672	Large intestine cancer	1.25e-03	2.17e-02	36	113	3	CD4, CDKN2A, TP53	2.9	1.7	8.33
Disease Ontology	DOID:0060005	Autoimmune disease of endocrine system	1.25e-03	2.17e-02	36	113	3	nan, IL2RA, IL6	2.9	1.7	8.33
Disease Ontology	DOID:11054	Urinary bladder cancer	1.25e-03	2.17e-02	36	113	3	CDKN2A, MDM2, TP53	2.9	1.7	8.33
Disease Ontology	DOID:0111355	Hydrolethalus syndrome 1	8.81e-05	2.63e-03	1	113	2	PRH1, PRH2	4.1	2.6	200
Disease Ontology	DOID:0060060	Non-Hodgkin lymphoma	1.35e-03	2.24e-02	37	113	3	CD19, CD4, CD8A	2.9	1.6	8.11
Disease Ontology	DOID:1909	Melanoma	1.78e-03	2.89e-02	41	113	3	CDKN2A, nan, TP53	2.8	1.5	7.32
Disease Ontology	DOID:76	Stomach disease	1.78e-03	2.89e-02	41	113	3	CD4, CXCL8, TP53	2.8	1.5	7.32
Disease Ontology	DOID:14271	Acute cholangitis	1.76e-04	4.93e-03	2	113	2	GPT, CRP	3.8	2.3	100
Disease Ontology	DOID:3612	Retinitis	1.76e-04	4.93e-03	2	113	2	CD4, CD8A	3.8	2.3	100
Disease Ontology	DOID:10533	Viral pneumonia	1.76e-04	4.93e-03	2	113	2	ACE2, CRP	3.8	2.3	100
Disease Ontology	DOID:13375	Temporal arteritis	1.76e-04	4.93e-03	2	113	2	CRP, IL6	3.8	2.3	100
Disease Ontology	DOID:2560	Morphine dependence	1.76e-04	4.93e-03	2	113	2	FOS, OPRM1	3.8	2.3	100
Disease Ontology	DOID:2799	Bronchiolitis obliterans	1.76e-04	4.93e-03	2	113	2	CD4, CXCL8	3.8	2.3	100
Disease Ontology	DOID:841	Extrinsic allergic alveolitis	1.76e-04	4.93e-03	2	113	2	CD4, CD8A	3.8	2.3	100
Disease Ontology	DOID:8632	Kaposi's sarcoma	1.76e-04	4.93e-03	2	113	2	CD4, IL6	3.8	2.3	100
Disease Ontology	DOID:0050779	Hydrolethalus syndrome	1.76e-04	4.93e-03	2	113	2	PRH1, PRH2	3.8	2.3	100
Disease Ontology	DOID:11339	Pneumocystosis	1.76e-04	4.93e-03	2	113	2	CD4, CD8A	3.8	2.3	100
Disease Ontology	DOID:2235	Prothrombin deficiency	1.76e-04	4.93e-03	2	113	2	F3, F2	3.8	2.3	100
Disease Ontology	DOID:2942	Bronchiolitis	1.76e-04	4.93e-03	2	113	2	IL4, CXCL8	3.8	2.3	100
Disease Ontology	DOID:0111144	Preterm premature rupture of the membranes	1.76e-04	4.93e-03	2	113	2	CRP, IL6	3.8	2.3	100
Disease Ontology	DOID:10554	Meningoencephalitis	1.76e-04	4.93e-03	2	113	2	CD4, CD8A	3.8	2.3	100
Disease Ontology	DOID:2983	Anuria	1.76e-04	4.93e-03	2	113	2	ALB, REN	3.8	2.3	100
Disease Ontology	DOID:1439	Pyuria	1.76e-04	4.93e-03	2	113	2	ALB, CRP	3.8	2.3	100
Disease Ontology	DOID:8659	Chickenpox	1.76e-04	4.93e-03	2	113	2	CD4, CD8A	3.8	2.3	100
Disease Ontology	DOID:9682	Yellow fever	1.76e-04	4.93e-03	2	113	2	CD4, CD8A	3.8	2.3	100
Disease Ontology	DOID:0050523	Adult T-cell leukemia	2.91e-04	7.16e-03	3	113	2	CD4, IL2	3.5	2.1	66.67
Disease Ontology	DOID:1949	Cholecystitis	2.91e-04	7.16e-03	3	113	2	GPT, CRP	3.5	2.1	66.67
Disease Ontology	DOID:11823	Hepatorenal syndrome	2.91e-04	7.16e-03	3	113	2	ALB, F2	3.5	2.1	66.67
Disease Ontology	DOID:14018	Alcoholic liver cirrhosis	2.91e-04	7.16e-03	3	113	2	ALB, F2	3.5	2.1	66.67
Disease Ontology	DOID:0090110	Immune dysregulation-polyendocrinopathy-enteropathy-X-linked syndrome	2.91e-04	7.16e-03	3	113	2	CD4, nan	3.5	2.1	66.67
Disease Ontology	DOID:2215	Factor VII deficiency	2.91e-04	7.16e-03	3	113	2	F3, F2	3.5	2.1	66.67
Disease Ontology	DOID:2216	Factor V deficiency	2.91e-04	7.16e-03	3	113	2	F3, F2	3.5	2.1	66.67
Disease Ontology	DOID:2957	Pulmonary tuberculosis	2.91e-04	7.16e-03	3	113	2	CD4, TNF	3.5	2.1	66.67
Disease Ontology	DOID:321	Tropical spastic paraparesis	2.91e-04	7.16e-03	3	113	2	CD4, CD8A	3.5	2.1	66.67
Disease Ontology	DOID:3756	Protein C deficiency	2.91e-04	7.16e-03	3	113	2	PROC, F2	3.5	2.1	66.67
Disease Ontology	DOID:6132	Bronchitis	2.91e-04	7.16e-03	3	113	2	CRP, CXCL8	3.5	2.1	66.67
Disease Ontology	DOID:118	Pericardial effusion	2.91e-04	7.16e-03	3	113	2	CRP, F2	3.5	2.1	66.67
Disease Ontology	DOID:1787	Pericarditis	2.91e-04	7.16e-03	3	113	2	CRP, PRG4	3.5	2.1	66.67
Disease Ontology	DOID:3298	Vaccinia	2.91e-04	7.16e-03	3	113	2	CD4, CD8A	3.5	2.1	66.67
Disease Ontology	DOID:8568	Infectious mononucleosis	2.91e-04	7.16e-03	3	113	2	CD4, CD8A	3.5	2.1	66.67
Disease Ontology	DOID:2508	Takayasu's arteritis	2.91e-04	7.16e-03	3	113	2	CRP, IL6	3.5	2.1	66.67
Disease Ontology	DOID:4159	Skin cancer	3.03e-03	4.46e-02	50	113	3	CDKN2A, TP53, CD274	2.5	1.4	6
Disease Ontology	DOID:14330	Parkinson's disease	3.20e-03	4.68e-02	51	113	3	PRKRA, SNCA, MAPT	2.5	1.3	5.88
Disease Ontology	DOID:1526	Panniculitis	4.36e-04	9.41e-03	4	113	2	CD8A, TNF	3.4	2	50
Disease Ontology	DOID:11695	Portal vein thrombosis	4.36e-04	9.41e-03	4	113	2	ALB, F2	3.4	2	50
Disease Ontology	DOID:8805	Intermediate coronary syndrome	4.36e-04	9.41e-03	4	113	2	CRP, TNNI3	3.4	2	50
Disease Ontology	DOID:11400	Pyelonephritis	4.36e-04	9.41e-03	4	113	2	CRP, REN	3.4	2	50
Disease Ontology	DOID:11870	Pick's disease	4.36e-04	9.41e-03	4	113	2	SNCA, MAPT	3.4	2	50
Disease Ontology	DOID:2988	Antiphospholipid syndrome	4.36e-04	9.41e-03	4	113	2	F3, F2	3.4	2	50
Disease Ontology	DOID:3012	Li-Fraumeni syndrome	4.36e-04	9.41e-03	4	113	2	CDKN2A, TP53	3.4	2	50
Disease Ontology	DOID:9428	Intracranial hypertension	4.36e-04	9.41e-03	4	113	2	REN, F2	3.4	2	50
Disease Ontology	DOID:8736	Smallpox	4.36e-04	9.41e-03	4	113	2	CD4, CD8A	3.4	2	50
Disease Ontology	DOID:1294	Vulva carcinoma	6.08e-04	1.23e-02	5	113	2	CDKN2A, TP53	3.2	1.9	40
Disease Ontology	DOID:4193	Intracranial thrombosis	6.08e-04	1.23e-02	5	113	2	CRP, F3	3.2	1.9	40
Disease Ontology	DOID:678	Progressive supranuclear palsy	6.08e-04	1.23e-02	5	113	2	SNCA, MAPT	3.2	1.9	40
Disease Ontology	DOID:9477	Pulmonary embolism	6.08e-04	1.23e-02	5	113	2	F3, F2	3.2	1.9	40
Disease Ontology	DOID:11247	Disseminated intravascular coagulation	6.08e-04	1.23e-02	5	113	2	F3, F2	3.2	1.9	40
Disease Ontology	DOID:12531	Von Willebrand's disease	6.08e-04	1.23e-02	5	113	2	F3, VWF	3.2	1.9	40
Disease Ontology	DOID:13148	Acute cystitis	6.08e-04	1.23e-02	5	113	2	ALB, CRP	3.2	1.9	40
Disease Ontology	DOID:2913	Acute pancreatitis	6.08e-04	1.23e-02	5	113	2	CRP, IL6	3.2	1.9	40
Disease Ontology	DOID:11338	Tetanus	6.08e-04	1.23e-02	5	113	2	CD4, CD8A	3.2	1.9	40
Disease Ontology	DOID:0111902	Thrombophilia due to activated protein C resistance	6.08e-04	1.23e-02	5	113	2	F3, F2	3.2	1.9	40
Disease Ontology	DOID:14110	Anus cancer	8.07e-04	1.52e-02	6	113	2	CD4, CDKN2A	3.1	1.8	33.33
Disease Ontology	DOID:1123	Spondyloarthropathy	8.07e-04	1.52e-02	6	113	2	CRP, TNF	3.1	1.8	33.33
Disease Ontology	DOID:1395	Schistosomiasis	8.07e-04	1.52e-02	6	113	2	IL10, IL4	3.1	1.8	33.33
Disease Ontology	DOID:4166	Syphilis	8.07e-04	1.52e-02	6	113	2	CD4, CRP	3.1	1.8	33.33
Disease Ontology	DOID:9561	Nasopharyngeal disease	8.07e-04	1.52e-02	6	113	2	GPT, TP53	3.1	1.8	33.33
Disease Ontology	DOID:1883	Hepatitis C	8.07e-04	1.52e-02	6	113	2	GPT, CD4	3.1	1.8	33.33
Disease Ontology	DOID:5200	Urinary tract obstruction	8.07e-04	1.52e-02	6	113	2	FN1, REN	3.1	1.8	33.33
Disease Ontology	DOID:13141	Uveitis	1.03e-03	1.88e-02	7	113	2	CD4, TNF	3	1.7	28.57
Disease Ontology	DOID:12217	Lewy body dementia	1.03e-03	1.88e-02	7	113	2	SNCA, MAPT	3	1.7	28.57
Disease Ontology	DOID:3407	Carotid artery disease	1.03e-03	1.88e-02	7	113	2	CRP, F3	3	1.7	28.57
Disease Ontology	DOID:8557	Oropharynx cancer	1.03e-03	1.88e-02	7	113	2	CDKN2A, TP53	3	1.7	28.57
Disease Ontology	DOID:8567	Hodgkin's lymphoma	1.03e-03	1.88e-02	7	113	2	CD4, CD274	3	1.7	28.57
Disease Ontology	DOID:9415	Allergic asthma	1.03e-03	1.88e-02	7	113	2	CD4, IL4	3	1.7	28.57
Disease Ontology	DOID:3602	Toxic encephalopathy	1.03e-03	1.88e-02	7	113	2	IL1B, SNCA	3	1.7	28.57
Disease Ontology	DOID:1107	Esophageal carcinoma	1.29e-03	2.21e-02	8	113	2	CDKN2A, TP53	2.9	1.7	25
Disease Ontology	DOID:2316	Brain ischemia	1.29e-03	2.21e-02	8	113	2	CRP, IL1B	2.9	1.7	25
Disease Ontology	DOID:0050598	Extrapulmonary tuberculosis	1.29e-03	2.21e-02	8	113	2	CD4, CRP	2.9	1.7	25
Disease Ontology	DOID:0050292	Primary systemic mycosis	1.29e-03	2.21e-02	8	113	2	CD4, IL10	2.9	1.7	25
Disease Ontology	DOID:9255	Frontotemporal dementia	1.29e-03	2.21e-02	8	113	2	SNCA, MAPT	2.9	1.7	25
Disease Ontology	DOID:999	Hypereosinophilic syndrome	1.29e-03	2.21e-02	8	113	2	CD4, IL4	2.9	1.7	25
Disease Ontology	DOID:2893	Cervix carcinoma	1.57e-03	2.60e-02	9	113	2	CDKN2A, TP53	2.8	1.6	22.22
Disease Ontology	DOID:12361	Graves' disease	1.57e-03	2.60e-02	9	113	2	nan, IL2RA	2.8	1.6	22.22
Disease Ontology	DOID:1483	Gingival disease	1.57e-03	2.60e-02	9	113	2	IL1B, IL6	2.8	1.6	22.22
Disease Ontology	DOID:1602	Lymphadenitis	1.57e-03	2.60e-02	9	113	2	CD4, CRP	2.8	1.6	22.22
Disease Ontology	DOID:3347	Osteosarcoma	1.88e-03	3.03e-02	10	113	2	MDM2, TP53	2.7	1.5	20
Disease Ontology	DOID:5520	Head and neck squamous cell carcinoma	1.88e-03	3.03e-02	10	113	2	CDKN2A, TP53	2.7	1.5	20
Disease Ontology	DOID:9588	Encephalitis	1.88e-03	3.03e-02	10	113	2	CD4, CD8A	2.7	1.5	20
Disease Ontology	DOID:786	Laryngeal disease	1.88e-03	3.03e-02	10	113	2	CDKN2A, TP53	2.7	1.5	20
Disease Ontology	DOID:0050749	Peripheral T-cell lymphoma	2.21e-03	3.44e-02	11	113	2	CD4, CD8A	2.7	1.5	18.18
Disease Ontology	DOID:8923	Skin melanoma	2.21e-03	3.44e-02	11	113	2	CDKN2A, TP53	2.7	1.5	18.18
Disease Ontology	DOID:11200	T cell deficiency	2.21e-03	3.44e-02	11	113	2	CD4, CD8A	2.7	1.5	18.18
Disease Ontology	DOID:3083	Chronic obstructive pulmonary disease	2.57e-03	3.92e-02	12	113	2	CRP, CXCL8	2.6	1.4	16.67
Disease Ontology	DOID:8577	Ulcerative colitis	2.57e-03	3.92e-02	12	113	2	IL10, TNF	2.6	1.4	16.67
Disease Ontology	DOID:1532	Pleural disease	2.57e-03	3.92e-02	12	113	2	CRP, IL1B	2.6	1.4	16.67
Disease Ontology	DOID:2213	Hemorrhagic disease	2.57e-03	3.92e-02	12	113	2	F3, F2	2.6	1.4	16.67
Disease Ontology	DOID:8618	Oral cavity cancer	2.95e-03	4.38e-02	13	113	2	TP53, TST	2.5	1.4	15.38
Disease Ontology	DOID:3315	Lipoma	2.95e-03	4.38e-02	13	113	2	MDM2, MB	2.5	1.4	15.38
Disease Ontology	DOID:9297	Lip disease	3.36e-03	4.90e-02	14	113	2	CD4, CRP	2.5	1.3	14.29
Disease Ontology	DOID:8719	In situ carcinoma	3.36e-03	4.90e-02	14	113	2	CDKN2A, TP53	2.5	1.3	14.29
