## Supplementary material for "OnTheFly^2.0^: a text-mining web application for automated biomedical entity recognition, document annotation, network and functional enrichment analysis": Suppl.: Suppl. Table 4.xlsx

### Sheet: Suppl. Table 2
GO: Molecular Functions
Source	Term ID	Term Name	P-value	Term size	Query size	No. of Positive Hits	Positive Hits	-log10(P-value)	Enrichment Score
GO:MF	GO:0005125	cytokine activity	1.69e-09	235	103	15	BMP4, IL6, CXCL8, IL1B, IL1A, IL10, IL4, HMGB1, CCL7, CXCL10, IL15, IL2, TNF, IL7, CCL2	8.8	6.38
GO:MF	GO:0005102	signaling receptor binding	3.93e-09	1672	103	34	REN, CD8A, CRP, F11R, BMP4, F2, CD4, IL6, CXCL8, IL1B, GNA13, IL1A, IL10, TP53, MDM2, IL4, ESR2, FN1, P4HB, HMGB1, CCL7, CXCL10, IL15, INSR, IL2, TNF, IL7, VWF, ANGPT2, ENDOU, IL6R, CCL2, WLS, CALCA	8.4	2.03
GO:MF	GO:0030545	receptor regulator activity	6.98e-08	545	103	19	BMP4, F2, IL6, CXCL8, IL1B, IL1A, IL10, IL4, ESR2, HMGB1, CCL7, CXCL10, IL15, IL2, TNF, IL7, ENDOU, CCL2, CALCA	7.2	3.49
GO:MF	GO:0048018	receptor ligand activity	1.12e-07	494	103	18	BMP4, F2, IL6, CXCL8, IL1B, IL1A, IL10, IL4, HMGB1, CCL7, CXCL10, IL15, IL2, TNF, IL7, ENDOU, CCL2, CALCA	7	3.64
GO:MF	GO:0030546	signaling receptor activator activity	1.40e-07	501	103	18	BMP4, F2, IL6, CXCL8, IL1B, IL1A, IL10, IL4, HMGB1, CCL7, CXCL10, IL15, IL2, TNF, IL7, ENDOU, CCL2, CALCA	6.9	3.59
GO:MF	GO:0005126	cytokine receptor binding	1.90e-07	275	103	14	IL6, CXCL8, IL1B, IL1A, IL10, IL4, CCL7, CXCL10, IL15, IL2, TNF, IL7, IL6R, CCL2	6.7	5.09
