## Supplementary material for "OnTheFly^2.0^: a text-mining web application for automated biomedical entity recognition, document annotation, network and functional enrichment analysis": Suppl.: Suppl. Table 5.xlsx

### Sheet: Sheet1
OnTheFly2.0
Source	ID	Title	P-value	FDR	Term Size	Query size	No. of Positive Hits	Positive Hits	-log10(P-value)	-log10(FDR)	Enrichment Score
UniProt	KW-0964	Secreted	7.01e-07	4.11e-04	2079	113	40	ACE2, ALB, ANGPT2, B4GALT1, BMP4, CALCA, CCL2, CCL7, CD8A, CRP, CXCL10, ENDOU, EPHB6, HMGB1, HPSE, IL10, IL15, IL1A, IL1B, IL2, IL4, IL6R, IL6, IL7, CXCL8, KLK6, PRG4, PROC, PRH2, REN, S100A9, SCGB2A2, SNCA, MAPT, F3, F2, TMPRSS2, TNF, TNFRSF1A, VWF	6.2	3.4	1.92
UniProt	KW-1015	Disulfide bond	1.72e-06	5.04e-04	3711	113	46	ACE2, ALB, ANPEP, ANGPT2, ATRAID, B4GALT1, BMP4, CALCA, CCL2, CCL7, CD19, CD4, CD8A, CRP, nan, CXCL10, ENDOU, HMGB1, HPSE, IL10, IL15, IL2RA, IL2, IL4, IL6R, IL6, IL7, CXCL8, F11R, KLK6, OPN4, OPRM1, CD274, PDCD1, P4HB, PRG4, PROC, PRPH2, REN, MAPT, F3, F2, TMPRSS2, TNF, TNFRSF1A, VWF	5.8	3.3	1.24
UniProt	KW-0732	Signal	2.78e-06	5.04e-04	3646	113	41	ACE2, ALB, ANGPT2, ATRAID, BMP4, CDH3, CALCA, CCL2, CCL7, CD19, CD4, CD8A, CRP, nan, CXCL10, ENDOU, EPHB6, HPSE, IL10, IL15, IL2RA, IL2, IL4, IL6R, IL6, IL7, CXCL8, F11R, KLK6, CD274, PDCD1, P4HB, PRG4, PROC, PRH2, REN, SCGB2A2, F3, F2, TNFRSF1A, VWF	5.6	3.3	1.12
UniProt	KW-0325	Glycoprotein	7.37e-06	8.64e-04	4648	113	47	ACE2, ALB, ANPEP, ANGPT2, ATRAID, ATF6B, B4GALT1, BMP4, CDH3, CCL2, CCL7, CD19, CD4, CD8A, nan, EPHB6, HPSE, IL10, IL15, IL1A, IL2RA, IL2, IL4, IL6R, IL6, IL7, F11R, KLK6, OPRM1, TP53, CD274, PDCD1, PRG4, PROC, PRH2, PRPH2, REN, SCGB2A2, MAPT, F3, F2, TST, TMPRSS2, TNF, TNFRSF1A, VWF, WLS	5.1	3.1	1.01
UniProt	KW-0202	Cytokine	1.53e-07	1.80e-04	187	113	14	BMP4, CCL2, CCL7, CXCL10, IL10, IL15, IL1A, IL1B, IL2, IL4, IL6, IL7, CXCL8, TNF	6.8	3.7	7.49
UniProt	KW-9995	Disease	8.81e-05	7.95e-03	4185	113	41	ALB, B4GALT1, BMP4, CDH3, CD8A, CDKN2A, CEBPE, nan, ERG, ESR2, FOS, FYN, IL10, IL2RA, IL2, IL7, JUN, LDHA, LRSAM1, MDM2, PMPCA, MYL4, TP53, PDCD1, P4HB, PRKRA, PROC, PRPH2, PSMD12, REN, SEPTIN9, SNCA, TALDO1, MAPT, TBXT, RELA, F2, TNNI3, TNFRSF1A, VWF, WAS	4.1	2.1	0.98
UniProt	KW-0945	Host-virus interaction	3.13e-06	5.04e-04	563	113	14	ABCE1, ACE2, ANPEP, CD4, FYN, HMGB1, F11R, MDM2, TP53, PRKRA, RBBP6, RELA, TNFRSF1A, UBE2I	5.5	3.3	2.49
UniProt	KW-0165	Cleavage on pair of basic residues	7.15e-07	4.11e-04	287	113	11	ALB, BMP4, CDH3, CALCA, KLK6, PROC, PRH2, REN, F2, TNFRSF1A, VWF	6.1	3.4	3.83
UniProt	KW-0395	Inflammatory response	7.66e-06	8.64e-04	176	113	8	CCL2, CCL7, CXCL10, HMGB1, IL1A, IL1B, CXCL8, S100A9	5.1	3.1	4.55
UniProt	KW-0145	Chemotaxis	1.91e-05	1.87e-03	95	113	6	CCL2, CCL7, CXCL10, HMGB1, CXCL8, S100A9	4.7	2.7	6.32
UniProt	KW-0094	Blood coagulation	1.72e-04	1.44e-02	47	113	4	PROC, F3, F2, VWF	3.8	1.8	8.51
UniProt	KW-1183	Host cell receptor for virus entry	7.56e-04	4.67e-02	71	113	4	ACE2, ANPEP, CD4, F11R	3.1	1.3	5.63
UniProt	KW-0011	Acute phase	2.25e-04	1.55e-02	19	113	3	CRP, IL6, F2	3.6	1.8	15.79
UniProt	KW-0666	Pyrogen	1.76e-04	1.44e-02	2	113	2	IL1A, IL1B	3.8	1.8	100
UniProt	KW-0435	Li-Fraumeni syndrome	2.91e-04	1.90e-02	3	113	2	CDKN2A, TP53	3.5	1.7	66.67
