## Supplementary material for "OnTheFly^2.0^: a text-mining web application for automated biomedical entity recognition, document annotation, network and functional enrichment analysis": Suppl.: Suppl. Table 6.xlsx

### Sheet: Sheet1
OnTheFly2.0
Source	ID	Title	P-value	FDR	Term Size	Query size	No. of Positive Hits	Positive Hits	-log10(P-value)	-log10(FDR)	Enrichment Score
PubMed	PMID:32748168	(2021) Alterations in Th17 and Treg Lymphocyte Subset in Workers Occupationally Exposed to Lead.	1.27e-08	4.41e-02	8	113	7	CD4, CD8A, IL10, IL2, IL4, IL6, TNF	7.9	1.4	87.5
PubMed	PMID:33248335	(2021) Estimation of lymphocyte subsets and cytokine levels in workers occupationally exposed to cadmium.	1.27e-08	4.41e-02	8	113	7	CD4, CD8A, IL10, IL2, IL4, IL6, TNF	7.9	1.4	87.5
PubMed	PMID:33506026	(2021) Cytokines and Exhaled Nitric Oxide Are Risk Factors in Preterm Infants for Bronchopulmonary Dysplasia.	1.27e-08	4.41e-02	8	113	7	IL10, IL1B, IL2, IL4, IL6, CXCL8, TNF	7.9	1.4	87.5
PubMed	PMID:33506059	(2021) The Gut Microbiota and Its Relevance to Peripheral Lymphocyte Subpopulations and Cytokines in Patients with Rheumatoid Arthritis.	1.27e-08	4.41e-02	8	113	7	CD4, CD8A, IL10, IL2, IL4, IL6, TNF	7.9	1.4	87.5
PubMed	PMID:33513527	(2021) Longitudinal plasma cytokine concentrations and recurrent wheezing after RSV bronchiolitis.	1.27e-08	4.41e-02	8	113	7	IL10, IL1B, IL2, IL4, IL6, CXCL8, TNF	7.9	1.4	87.5
PubMed	PMID:33522688	(2021) Immune-modulatory effects of lenalidomide inhibited the progression of lesions in a vitiligo mouse model.	1.27e-08	4.41e-02	8	113	7	CD4, CD8A, IL10, IL1B, IL4, IL6, TNF	7.9	1.4	87.5
PubMed	PMID:33566730	(2021) Association between Physical Activity and Inflammatory Markers in Community-Dwelling, Middle-Aged Adults.	1.27e-08	4.41e-02	8	113	7	CCL2, CCL7, CRP, IL1A, IL1B, IL6, TNF	7.9	1.4	87.5
PubMed	PMID:33787514	(2021) Cytokine profiling in Iranian patients with COVID-19; association with clinical severity.	1.27e-08	4.41e-02	8	113	7	IL10, IL1B, IL2, IL4, IL6, CXCL8, TNF	7.9	1.4	87.5
PubMed	PMID:33831662	(2021) Aberrant expression of cytokines in polycythemia vera correlate with the risk of thrombosis.	1.27e-08	4.41e-02	8	113	7	IL10, IL1B, IL2, IL4, IL6, CXCL8, TNF	7.9	1.4	87.5
PubMed	PMID:31060892	(2020) Effect of probiotic and synbiotic supplementation on inflammatory markers in health and disease status: A systematic review and meta-analysis of clinical trials.	1.27e-08	4.41e-02	8	113	7	CRP, IL10, IL1B, IL4, IL6, CXCL8, TNF	7.9	1.4	87.5
PubMed	PMID:31610228	(2020) Plasma cytokine levels in patients with chronic alcohol overconsumption: Relations to gut microbiota markers and clinical correlates.	1.27e-08	4.41e-02	8	113	7	ALB, CCL2, IL10, IL1B, IL6, CXCL8, TNF	7.9	1.4	87.5
PubMed	PMID:31947873	(2020) A Chimeric Sudan Virus-Like Particle Vaccine Candidate Produced by a Recombinant Baculovirus System Induces Specific Immune Responses in Mice and Horses.	1.27e-08	4.41e-02	8	113	7	ALB, CD19, CD8A, IL10, IL2, IL4, TNF	7.9	1.4	87.5
PubMed	PMID:31952232	(2020) Hepatitis C Virus Affects Tuberculosis-Specific T Cells in HIV-Negative Patients.	1.27e-08	4.41e-02	8	113	7	ALB, CD4, CD8A, IL10, IL2, IL4, TNF	7.9	1.4	87.5
PubMed	PMID:32000399	(2020) Clinical analysis of patients with acute pancreatitis complicated with hemorrhagic fever with renal syndrome and acute biliary pancreatitis.	1.27e-08	4.41e-02	8	113	7	GPT, ALB, CRP, IL2, IL6, F3, F2	7.9	1.4	87.5
PubMed	PMID:32021213	(2020) The Role of Cytokines in Predicting the Efficacy of Acute Stage Treatment in Patients with Schizophrenia.	1.27e-08	4.41e-02	8	113	7	CCL2, CRP, IL1B, IL4, IL6, CXCL8, TNF	7.9	1.4	87.5
PubMed	PMID:32156603	(2020) Do cytokines correlate with refractory Kawasaki disease in children?	1.27e-08	4.41e-02	8	113	7	ALB, CRP, IL10, IL2, IL4, IL6, TNF	7.9	1.4	87.5
PubMed	PMID:32170117	(2020) Intrauterine growth restriction in piglets alters blood cell counts and impairs cytokine responses in peripheral mononuclear cells 24 days post-partum.	1.27e-08	4.41e-02	8	113	7	CD4, CD8A, IL10, IL1B, IL6, CXCL8, TNF	7.9	1.4	87.5
PubMed	PMID:32240670	(2020) Coronavirus disease 2019 in elderly patients: Characteristics and prognostic factors based on 4-week follow-up.	1.27e-08	4.41e-02	8	113	7	GPT, CD4, CD8A, IL6, F3, F2, TNNI3	7.9	1.4	87.5
PubMed	PMID:32264859	(2020) Gut microbiota in children with juvenile idiopathic arthritis: characteristics, biomarker identification, and usefulness in clinical prediction.	1.27e-08	4.41e-02	8	113	7	GPT, CRP, IL10, IL2, IL4, IL6, TNF	7.9	1.4	87.5
PubMed	PMID:32427582	(2020) Clinical and pathological investigation of patients with severe COVID-19.	1.27e-08	4.41e-02	8	113	7	CCL2, CD4, CD8A, CXCL10, IL6, CXCL8, TNF	7.9	1.4	87.5
PubMed	PMID:32471145	(2020) The Effect of Zearalenone on the Cytokine Environment, Oxidoreductive Balance and Metabolism in Porcine Ileal Peyer's Patches.	1.27e-08	4.41e-02	8	113	7	IL10, IL1A, IL1B, IL2, IL4, IL6, CXCL8	7.9	1.4	87.5
PubMed	PMID:32557792	(2020) Prospective longitudinal evaluation of cytokines in mild cognitive impairment due to AD and Lewy body disease.	1.27e-08	4.41e-02	8	113	7	IL10, IL1B, IL2, IL4, IL6, CXCL8, TNF	7.9	1.4	87.5
PubMed	PMID:32629914	(2020) A Simple Method for the Production of Human Skin Equivalent in 3D, Multi-Cell Culture.	1.27e-08	4.41e-02	8	113	7	CCL2, IL10, IL15, IL1A, IL6, IL7, CXCL8	7.9	1.4	87.5
PubMed	PMID:32702804	(2020) Association of bisphenol A or bisphenol S exposure with oxidative stress and immune disturbance among unexplained recurrent spontaneous abortion women.	1.27e-08	4.41e-02	8	113	7	IL10, IL1B, IL2, IL4, IL6, CXCL8, TNF	7.9	1.4	87.5
PubMed	PMID:32847533	(2020) Effect of microwave ablation treatment of hepatic malignancies on serum cytokine levels.	1.27e-08	4.41e-02	8	113	7	IL10, IL1B, IL2, IL4, IL6, CXCL8, TNF	7.9	1.4	87.5
PubMed	PMID:33158114	(2020) Zingerone [4-(3-Methoxy-4-hydroxyphenyl)-butan-2] Attenuates Lipopolysaccharide-Induced Inflammation and Protects Rats from Sepsis Associated Multi Organ Damage.	1.27e-08	4.41e-02	8	113	7	ALB, IL10, IL1A, IL1B, IL2, IL6, TNF	7.9	1.4	87.5
PubMed	PMID:31187418	(2021) Effect of Shexiang Baoxin Pill () in Alleviating Early Hypertensive Renal Injury in Rats.	1.27e-08	4.41e-02	9	113	6	ALB, CCL2, CRP, IL1B, IL6, TNF	7.9	1.4	66.67
PubMed	PMID:32049348	(2021) Extracellular vesicles from human cardiovascular progenitors trigger a reparative immune response in infarcted hearts.	1.27e-08	4.41e-02	9	113	6	IL10, IL1A, IL2, IL6, CD274, TNF	7.9	1.4	66.67
PubMed	PMID:32468223	(2021) Iron Overload Resulting from the Chronic Oral Administration of Ferric Citrate Impairs Intestinal Immune and Barrier in Mice.	1.27e-08	4.41e-02	9	113	6	IL10, IL1B, IL2, IL4, IL6, TNF	7.9	1.4	66.67
PubMed	PMID:32844538	(2021) Alpha-1-antitrypsin: A possible host protective factor against Covid-19.	1.27e-08	4.41e-02	9	113	6	ACE2, IL6R, CXCL8, REN, TMPRSS2, TNF	7.9	1.4	66.67
PubMed	PMID:33214094	(2021) Gene and systemic inflammatory effects and neuroendocrine response in surgical patients anesthetized with desflurane-nitrous oxide or desflurane-nitrous oxide-free: A randomized trial.	1.27e-08	4.41e-02	9	113	6	CRP, IL10, IL1B, IL6, CXCL8, TNF	7.9	1.4	66.67
PubMed	PMID:33221395	(2021) Neuroinflammation evoked by brain injury in a rat model of lacunar infarct.	1.27e-08	4.41e-02	9	113	6	CCL2, CD4, CD8A, IL10, IL1A, IL1B	7.9	1.4	66.67
PubMed	PMID:33288414	(2021) Hyperglycemia associated with lymphopenia and disease severity of COVID-19 in type 2 diabetes mellitus.	1.27e-08	4.41e-02	9	113	6	CD19, CD4, CD8A, CRP, IL6, TNF	7.9	1.4	66.67
PubMed	PMID:33310103	(2021) PEGylated nano-Rehmannia glutinosa polysaccharide induces potent adaptive immunity against Bordetella bronchiseptica.	1.27e-08	4.41e-02	9	113	6	CD4, CD8A, IL1B, IL4, IL6, TNF	7.9	1.4	66.67
PubMed	PMID:33360150	(2021) Stenotrophomonas-maltophilia inhibits host cellular immunity by activating PD-1PD-L1 signaling pathway to induce T-cell exhaustion.	1.27e-08	4.41e-02	9	113	6	CD4, CD8A, nan, IL2, CD274, TNF	7.9	1.4	66.67
PubMed	PMID:33387018	(2021) Tumor necrosis factor-alpha is associated with mineral bone disorder and growth impairment in children with chronic kidney disease.	1.27e-08	4.41e-02	9	113	6	IL10, IL1B, IL4, IL6, CXCL8, TNF	7.9	1.4	66.67
PubMed	PMID:33404287	(2021) Antibody-mediated delivery of LIGHT to the tumor boosts natural killer cells and delays tumor progression.	1.27e-08	4.41e-02	9	113	6	CD8A, nan, FN1, CD274, PDCD1, TNF	7.9	1.4	66.67
PubMed	PMID:33416979	(2021) Buttermilk: an important source of lipid soluble forms of choline that influences the immune system development in Sprague-Dawley rat offspring.	1.27e-08	4.41e-02	9	113	6	CD8A, nan, IL10, IL2, IL6, TNF	7.9	1.4	66.67
PubMed	PMID:33494935	(2021) Potential therapeutic effects of interleukin-35 on the differentiation of naive T cells into Helios(+)Foxp3(+) Tregs in clinical and experimental acute respiratory distress syndrome.	1.27e-08	4.41e-02	9	113	6	CD4, IL10, IL1B, IL2, IL6, TNF	7.9	1.4	66.67
PubMed	PMID:33575330	(2021) Total Saponins from Nigella glandulifera Seeds Ameliorate Adjuvant-Induced Rheumatoid Arthritis in Rats by Inhibition of an Inflammatory Response and Bone Erosion.	1.27e-08	4.41e-02	9	113	6	CD4, IL10, IL1B, IL4, IL6, TNF	7.9	1.4	66.67
PubMed	PMID:33645133	(2021) Effect of Xinfeng Capsules-containing serum on TNF-alpha-induced apoptosis and inflammation of fibroblast-like synoviocytes in rheumatoid arthritis	1.27e-08	4.41e-02	9	113	6	IL10, IL1B, IL4, IL6, CXCL8, TNF	7.9	1.4	66.67
PubMed	PMID:33658405	(2021) Analysis of immune changes and their role in the development of oral and oropharyngeal cancer.	1.27e-08	4.41e-02	9	113	6	CD4, IL10, IL15, IL4, IL6, TNF	7.9	1.4	66.67
PubMed	PMID:33803540	(2021) Chronic Rhinosinusitis with Nasal Polyps: Age and Disease Severity Differences in the Levels of Inflammatory Markers.	1.27e-08	4.41e-02	9	113	6	IL10, IL1B, IL2, IL4, IL6, IL7	7.9	1.4	66.67
PubMed	PMID:33814421	(2021) Differential impacts of trail and ultra-trail running on cytokine profiles: An observational study.	1.27e-08	4.41e-02	9	113	6	CCL2, IL1B, IL4, IL6, IL7, CXCL8	7.9	1.4	66.67
PubMed	PMID:33850164	(2021) Cromolyn inhibits the secretion of inflammatory cytokines by human microglia (HMC3).	1.27e-08	4.41e-02	9	113	6	CCL2, CXCL10, IL1B, IL6, CXCL8, TNF	7.9	1.4	66.67
PubMed	PMID:33869169	(2021) Human Wharton's Jelly Stem Cell Secretions Inhibit Human Leukemic Cell Line K562 in vitro by Inducing Cell Cycle Arrest and Apoptosis.	1.27e-08	4.41e-02	9	113	6	IL10, IL1B, IL4, IL6, CXCL8, TNF	7.9	1.4	66.67
PubMed	PMID:30520005	(2020) Berberis lycium Royle fruit extract mitigates oxi-inflammatory stress by suppressing NF-kappaBMAPK signalling cascade in activated macrophages and Treg proliferation in splenic lymphocytes.	1.27e-08	4.41e-02	9	113	6	CD4, IL10, IL1B, IL6, JUN, TNF	7.9	1.4	66.67
PubMed	PMID:31679013	(2020) Deletion of IL-6 Exacerbates Colitis and Induces Systemic Inflammation in IL-10-Deficient Mice.	1.27e-08	4.41e-02	9	113	6	nan, IL10, IL1B, IL4, IL6, TNF	7.9	1.4	66.67
PubMed	PMID:31709864	(2020) Granzyme A Participates in the Pathogenesis of Infection-Associated Acute Encephalopathy.	1.27e-08	4.41e-02	9	113	6	IL10, IL1B, IL4, IL6, CXCL8, TNF	7.9	1.4	66.67
PubMed	PMID:31785499	(2020) Increased systemic inflammation in children with Down syndrome.	1.27e-08	4.41e-02	9	113	6	IL10, IL1B, IL2, IL6, CXCL8, TNF	7.9	1.4	66.67
PubMed	PMID:31791000	(2020) Effect of dental caries on periodontal inflammatory status: A split-mouth study.	1.27e-08	4.41e-02	9	113	6	IL10, IL1B, IL2, IL4, IL6, TNF	7.9	1.4	66.67
PubMed	PMID:31816580	(2020) Association between polymorphisms of cytokine genes and brucellosis: A comprehensive systematic review and meta-analysis.	1.27e-08	4.41e-02	9	113	6	IL10, IL15, IL2, IL4, IL6, TNF	7.9	1.4	66.67
PubMed	PMID:31838771	(2020) The Warburg effect and tumour immune microenvironment in extramammary Paget's disease: overexpression of lactate dehydrogenase A correlates with immune resistance.	1.27e-08	4.41e-02	9	113	6	CCL2, IL10, IL4, IL6, LDHA, CD274	7.9	1.4	66.67
PubMed	PMID:31858601	(2020) Immunohistochemical, histomorphometric, and gingival crevicular fluid analysis of residual and shallow periodontal pockets in patients with periodontitis Stages III and IV.	1.27e-08	4.41e-02	9	113	6	CD19, CD4, CD8A, IL10, IL1B, IL6	7.9	1.4	66.67
PubMed	PMID:31924632	(2020) Postoperative intravenous parecoxib sodium followed by oral celecoxib post total knee arthroplasty in osteoarthritis patients (PIPFORCE): a multicentre, double-blind, randomised, placebo-controlled trial.	1.27e-08	4.41e-02	9	113	6	GPT, CRP, IL6, CXCL8, F3, F2	7.9	1.4	66.67
PubMed	PMID:31947622	(2020) Cancer Nano-Immunotherapy from the Injection to the Target: The Role of Protein Corona.	1.27e-08	4.41e-02	9	113	6	ALB, CD8A, nan, IL6, CD274, TNF	7.9	1.4	66.67
PubMed	PMID:31952209	(2020) Association of TIM-3 with BCLC Stage, Serum PD-L1 Detection, and Response to Transarterial Chemoembolization in Patients with Hepatocellular Carcinoma.	1.27e-08	4.41e-02	9	113	6	CD4, CD8A, nan, IL10, CD274, TNF	7.9	1.4	66.67
PubMed	PMID:31972330	(2020) Improvement of human pancreatic islet quality after co-culture with human adipose-derived stem cells.	1.27e-08	4.41e-02	9	113	6	CCL2, IL10, IL1B, IL6, CXCL8, TNF	7.9	1.4	66.67
PubMed	PMID:32012782	(2020) Dental Implants in Patients with Oral Lichen Planus: A Systematic Review.	1.27e-08	4.41e-02	9	113	6	CD4, CD8A, IL10, IL6, CXCL8, TNF	7.9	1.4	66.67
PubMed	PMID:32012913	(2020) Bee Products in Dermatology and Skin Care.	1.27e-08	4.41e-02	9	113	6	FN1, IL10, IL1B, IL2, IL6, TNF	7.9	1.4	66.67
PubMed	PMID:32019079	(2020) Effects of 2-Week Exercise Training in Hypobaric Hypoxic Conditions on Exercise Performance and Immune Function in Korean National Cycling Athletes with Disabilities: A Case Report.	1.27e-08	4.41e-02	9	113	6	CD19, CD4, CD8A, CRP, IL6, TNF	7.9	1.4	66.67
PubMed	PMID:32028638	(2020) Skeletal and Respiratory Muscle Dysfunctions in Pulmonary Arterial Hypertension.	1.27e-08	4.41e-02	9	113	6	IL10, IL1B, IL2, IL4, IL6, CXCL8	7.9	1.4	66.67
PubMed	PMID:32041105	(2020) Immunotherapy by Immune Checkpoint Inhibitors and Nuclear Medicine Imaging: Current and Future Applications.	1.27e-08	4.41e-02	9	113	6	CD4, CD8A, nan, IL2, CD274, PDCD1	7.9	1.4	66.67
PubMed	PMID:32064096	(2020) Depression following graft-versus-host disease in a patient with acute lymphoblastic leukaemia: A case report.	1.27e-08	4.41e-02	9	113	6	CD4, CD8A, CRP, IL6, IL7, TNF	7.9	1.4	66.67
PubMed	PMID:32064097	(2020) Association between interleukin gene polymorphisms and multiple myeloma susceptibility.	1.27e-08	4.41e-02	9	113	6	IL10, IL1A, IL1B, IL4, IL6R, IL6	7.9	1.4	66.67
PubMed	PMID:32074143	(2020) Efficacy & safety of Carica papaya leaf extract (CPLE) in severe thrombocytopenia (<=30,000mul) in adult dengue - Results of a pilot study.	1.27e-08	4.41e-02	9	113	6	GPT, IL4, IL6, F3, TNF, VWF	7.9	1.4	66.67
PubMed	PMID:32103268	(2020) Inflammatory Phenotypes Predict Changes in Arterial Stiffness Following Antiretroviral Therapy Initiation.	1.27e-08	4.41e-02	9	113	6	CD4, CD8A, CXCL10, IL10, IL6, CXCL8	7.9	1.4	66.67
PubMed	PMID:32123490	(2020) MCLENA-1: A Phase II Clinical Trial for the Assessment of Safety, Tolerability, and Efficacy of Lenalidomide in Patients with Mild Cognitive Impairment Due to Alzheimer's Disease.	1.27e-08	4.41e-02	9	113	6	CRP, IL10, IL1B, IL2, IL6, CXCL8	7.9	1.4	66.67
PubMed	PMID:32132998	(2020) Goat Milk Consumption Enhances Innate and Adaptive Immunities and Alleviates Allergen-Induced Airway Inflammation in Offspring Mice.	1.27e-08	4.41e-02	9	113	6	CD4, CD8A, IL10, IL4, IL6, TNF	7.9	1.4	66.67
PubMed	PMID:32140037	(2020) Lovastatin derivative dehydrolovastatin ameliorates ulcerative colitis in mice by suppressing NF-kappaB and inflammatory cytokine expression.	1.27e-08	4.41e-02	9	113	6	CRP, IL10, IL2, IL6, CXCL8, TNF	7.9	1.4	66.67
PubMed	PMID:32158775	(2020) Oral Cytokine Levels Are More Linked to Levels of Plasma and Oral HIV-1 RNA Than to CD4(+) T-Cell Counts in People With HIV.	1.27e-08	4.41e-02	9	113	6	CD4, IL10, IL1B, IL6, CXCL8, TNF	7.9	1.4	66.67
PubMed	PMID:32174790	(2020) Parkinson's Disease: A Comprehensive Analysis of Fungi and Bacteria in Brain Tissue.	1.27e-08	4.41e-02	9	113	6	CRP, IL10, IL1B, IL6, SNCA, TNF	7.9	1.4	66.67
PubMed	PMID:32239706	(2020) Acute effects of e-cigarette vaping on pulmonary function and airway inflammation in healthy individuals and in patients with asthma.	1.27e-08	4.41e-02	9	113	6	IL10, IL1B, IL4, IL6, CXCL8, TNF	7.9	1.4	66.67
PubMed	PMID:32250739	(2020) Inflammation-mediated generation and inflammatory potential of human placental cell-free fetal DNA.	1.27e-08	4.41e-02	9	113	6	CXCL10, IL1A, IL1B, IL6, CXCL8, TNF	7.9	1.4	66.67
PubMed	PMID:32256360	(2020) Anti-hyperuricemic and Anti-inflammatory Effects of Marantodes pumilum as Potential Treatment for Gout.	1.27e-08	4.41e-02	9	113	6	ALB, IL1A, IL1B, IL6, CXCL8, TNF	7.9	1.4	66.67
PubMed	PMID:32292285	(2020) Dark brown serum and plasma samples: a case report.	1.27e-08	4.41e-02	9	113	6	GPT, ALB, CRP, MB, F3, F2	7.9	1.4	66.67
PubMed	PMID:32347011	(2020) Fabry cardiomyopathy: Gb3-induced auto-reactive panmyocarditis requiring heart transplantation.	1.27e-08	4.41e-02	9	113	6	CD4, CD8A, IL1B, IL6, CXCL8, TNF	7.9	1.4	66.67
PubMed	PMID:32399213	(2020) Dynamics of peripheral immune cells and their HLA-G and receptor expressions in a patient suffering from critical COVID-19 pneumonia to convalescence.	1.27e-08	4.41e-02	9	113	6	CD4, CD8A, IL10, IL4, IL6, TNF	7.9	1.4	66.67
PubMed	PMID:32865668	(2021) Pharmacological inhibition of poly (ADP-ribose) polymerase by olaparib ameliorates influenza-virus-induced pneumonia in mice.	1.27e-08	4.41e-02	10	113	5	CXCL10, IL10, IL4, IL6, TNF	7.9	1.4	50
PubMed	PMID:32978039	(2021) Systems pharmacological study illustrates the immune regulation, anti-infection, anti-inflammation, and multi-organ protection mechanism of Qing-Fei-Pai-Du decoction in the treatment of COVID-19.	1.27e-08	4.41e-02	10	113	5	CCL2, IL10, IL6, TP53, TNF	7.9	1.4	50
PubMed	PMID:33023317	(2021) Knockout-Induced Pluripotent Stem Cells for Disease and Therapy Modeling of IL-10-Associated Primary Immunodeficiencies.	1.27e-08	4.41e-02	10	113	5	CCL2, CXCL10, IL10, IL6, TNF	7.9	1.4	50
PubMed	PMID:33144024	(2021) A review of T helper 17 cell-related cytokines in serum and saliva in periodontitis.	1.27e-08	4.41e-02	10	113	5	IL10, IL1B, IL4, IL6, TNF	7.9	1.4	50
PubMed	PMID:33161100	(2021) Regulation of inflammatory and catabolic responses to IL-1beta in rat articular chondrocytes by microRNAs miR-122 and miR-451.	1.27e-08	4.41e-02	10	113	5	IL1A, IL1B, IL2, IL4, IL6	7.9	1.4	50
PubMed	PMID:33264764	(2021) Bioactive decellularized cardiac extracellular matrix-based hydrogel as a sustained-release platform for human adipose tissue-derived stromal cell-secreted factors.	1.27e-08	4.41e-02	10	113	5	ANGPT2, CCL2, IL1B, IL6, CXCL8	7.9	1.4	50
PubMed	PMID:33347617	(2021) CCL25 and CCR9 is a unique pathway that potentiates pannus formation by remodeling RA macrophages into mature osteoclasts.	1.27e-08	4.41e-02	10	113	5	CCL2, IL1B, IL6, CXCL8, TNF	7.9	1.4	50
PubMed	PMID:33359361	(2021) Full recombinant flagellin B from Vibrio anguillarum (rFLA) and its recombinant D1 domain (rND1) promote a pro-inflammatory state and improve vaccination against P. salmonis in Atlantic salmon (S. salar).	1.27e-08	4.41e-02	10	113	5	CD4, IL1B, IL2, IL4, CXCL8	7.9	1.4	50
PubMed	PMID:33373712	(2021) Reduced levels of plasma selenium are associated with increased inflammation and cardiovascular disease in an Italian elderly population.	1.27e-08	4.41e-02	10	113	5	CRP, IL10, IL1B, IL6, CXCL8	7.9	1.4	50
PubMed	PMID:33388592	(2021) SO2 derivatives induce dysfunction in human trophoblasts via inhibiting ROSIL-6STAT3 pathway.	1.27e-08	4.41e-02	10	113	5	IL10, IL1B, IL6, CXCL8, TNF	7.9	1.4	50
PubMed	PMID:33466402	(2021) Immunogenomic Gene Signature of Cell-Death Associated Genes with Prognostic Implications in Lung Cancer.	1.27e-08	4.41e-02	10	113	5	CD8A, nan, IL15, CD274, PDCD1	7.9	1.4	50
PubMed	PMID:33538532	(2021) Chronic Infusion of Astaxanthin Into Hypothalamic Paraventricular Nucleus Modulates Cytokines and Attenuates the Renin-Angiotensin System in Spontaneously Hypertensive Rats.	1.27e-08	4.41e-02	10	113	5	ACE2, IL10, IL1B, IL6, REN	7.9	1.4	50
PubMed	PMID:33577919	(2021) Cadmium induced inflammation and apoptosis of porcine epididymis via activating RAF1MEKERK and NF-kappaB pathways.	1.27e-08	4.41e-02	10	113	5	IL1B, IL6, CXCL8, TP53, TNF	7.9	1.4	50
PubMed	PMID:33582245	(2021) Connexin and gap junctions: perspectives from biology to nanotechnology based therapeutics.	1.27e-08	4.41e-02	10	113	5	ALB, IL6, CXCL8, JUN, TNF	7.9	1.4	50
PubMed	PMID:33590375	(2021) Obstructive sleep apnea is associated with lower adiponectin and higher cholesterol levels independently of traditional factors and other sleep disorders in middle-aged adults: the ELSA-Brasil cohort.	1.27e-08	4.41e-02	10	113	5	CCL2, CRP, IL10, IL6, TNF	7.9	1.4	50
PubMed	PMID:33662514	(2021) Novel indirect co-culture of immortalised hepatocytes with monocyte derived macrophages is characterised by pro-inflammatory cytokine networks.	1.27e-08	4.41e-02	10	113	5	CCL2, IL1B, IL6, CXCL8, TNF	7.9	1.4	50
PubMed	PMID:33710019	(2021) Plasma biomarker factors associated with neurodevelopmental outcomes in children with perinatal HIV infection and controlled viremia.	1.27e-08	4.41e-02	10	113	5	CCL2, CXCL10, IL1B, IL6, TNF	7.9	1.4	50
PubMed	PMID:33777018	(2021) Immune Soluble Factors in the Cerebrospinal Fluid of Progressive Multiple Sclerosis Patients Segregate Into Two Groups.	1.27e-08	4.41e-02	10	113	5	CCL2, CXCL10, IL15, CXCL8, TNF	7.9	1.4	50
PubMed	PMID:33807043	(2021) Articular Chondrocyte Phenotype Regulation through the Cytoskeleton and the Signaling Processes That Originate from or Converge on the Cytoskeleton: Towards a Novel Understanding of the Intersection between Actin Dynamics and Chondrogenic Function.	1.27e-08	4.41e-02	10	113	5	IL1A, IL1B, IL6, CXCL8, TNF	7.9	1.4	50
PubMed	PMID:33841438	(2021) Plasmacytoid Dendritic Cells Depletion and Elevation of IFN-gamma Dependent Chemokines CXCL9 and CXCL10 in Children With Multisystem Inflammatory Syndrome.	1.27e-08	4.41e-02	10	113	5	CCL2, CRP, CXCL10, IL6, CXCL8	7.9	1.4	50
PubMed	PMID:33849106	(2021) Mechanism of Baihe Decoction in the treatment of coronary heart disease based on network pharmacology and molecular docking.	1.27e-08	4.41e-02	10	113	5	FOS, IL6, CXCL8, JUN, RELA	7.9	1.4	50
PubMed	PMID:33854821	(2021) Construction of PD1CD28 chimeric-switch receptor enhances anti-tumor ability of c-Met CAR-T in gastric cancer.	1.27e-08	4.41e-02	10	113	5	CD8A, nan, IL10, IL6, TNF	7.9	1.4	50
