## Supplementary material for "OnTheFly^2.0^: a text-mining web application for automated biomedical entity recognition, document annotation, network and functional enrichment analysis": Suppl.: Suppl. Table 7.xlsx

### Sheet: Suppl. Table 3
GO: Cellular Component
Source	Term ID	Term Name	P-value	Term size	Query size	No. of Positive Hits	Positive Hits	-log10(P-value)	Enrichment Score
GO:CC	GO:0005615	extracellular space	2.78e-13	3594	103	56	REN, CRP, CSRP1, F11R, ACE2, ALB, KLK6, BMP4, F2, F3, TALDO1, IL6, CXCL8, IL1B, GNA13, IL1A, IL10, IL4, FN1, P4HB, HMGB1, CCL7, CXCL10, IL15, INSR, FUZ, CD19, PMPCA, IL2, SNCA, FSCN1, TNF, S100A10, LAMTOR1, IL7, VWF, SCGB2A2, TST, PROC, PSMD12, ANGPT2, PRH2, ENDOU, TNFRSF1A, CD274, ANPEP, TMPRSS2, B4GALT1, WAS, LDHA, MB, IL6R, CCL2, GPT, WLS, CALCA	13	1.56
GO:CC	GO:0005576	extracellular region	7.65e-12	4567	103	61	REN, CD8A, CRP, MAPT, CSRP1, F11R, ACE2, ALB, KLK6, NLN, BMP4, F2, F3, TALDO1, IL6, CXCL8, IL1B, GNA13, PRG4, IL1A, IL10, IL4, FN1, P4HB, HMGB1, CCL7, CXCL10, IL15, INSR, FUZ, CD19, PMPCA, IL2, SNCA, FSCN1, TNF, S100A10, LAMTOR1, IL7, VWF, SCGB2A2, TST, PROC, PSMD12, ANGPT2, PRH2, ENDOU, TNFRSF1A, CD274, ANPEP, TMPRSS2, B4GALT1, WAS, LDHA, MB, IL6R, CCL2, GPT, WLS, CALCA, HPSE	11	1.34
GO:CC	GO:0009897	external side of plasma membrane	1.58e-06	408	103	15	CD8A, F2, F3, CD4, IL2RA, P4HB, CXCL10, INSR, CD19, TNF, CD274, PDCD1, ANPEP, B4GALT1, IL6R	5.8	3.68
GO:CC	GO:0009986	cell surface	1.88e-05	899	103	20	CD8A, ACE2, F2, F3, CD4, IL2RA, P4HB, HMGB1, CXCL10, IL15, INSR, CD19, TNF, TNFRSF1A, CD274, PDCD1, ANPEP, B4GALT1, IL6R, EPHB6	4.7	2.22
GO:CC	GO:0098552	side of membrane	6.32e-05	619	103	16	CD8A, F2, F3, CD4, GNA13, IL2RA, P4HB, CXCL10, INSR, CD19, TNF, CD274, PDCD1, ANPEP, B4GALT1, IL6R	4.2	2.58
GO:CC	GO:0098857	membrane microdomain	7.88e-05	335	103	12	CD8A, MAPT, ACE2, CD4, OPRM1, INSR, CD19, TNF, S100A10, LAMTOR1, TNFRSF1A, HPSE	4.1	3.58
GO:CC	GO:0045121	membrane raft	7.88e-05	335	103	12	CD8A, MAPT, ACE2, CD4, OPRM1, INSR, CD19, TNF, S100A10, LAMTOR1, TNFRSF1A, HPSE	4.1	3.58
