## Supplementary material for "OnTheFly^2.0^: a text-mining web application for automated biomedical entity recognition, document annotation, network and functional enrichment analysis": Suppl.: Suppl. Table 8.xlsx

### Sheet: Suppl. Table 4
KEGG
Source	Term ID	Term Name	P-value	Term size	Query size	No. of Positive Hits	Positive Hits	-log10(P-value)	Enrichment Score
KEGG	KEGG:05135	Yersinia infection	2.05e-09	136	76	14	CD8A, CD4, IL6, CXCL8, IL1B, IL10, FN1, PIK3R3, IL2, TNF, FOS, WAS, CCL2, JUN	8.7	10.29
KEGG	KEGG:05171	Coronavirus disease - COVID-19	2.70e-09	231	76	17	ACE2, F2, IL6, CXCL8, IL1B, PIK3R3, CXCL10, IL2, TNF, FOS, VWF, TNFRSF1A, RPL17-C18orf32, TMPRSS2, IL6R, CCL2, JUN	8.6	7.36
KEGG	KEGG:04640	Hematopoietic cell lineage	5.49e-09	95	76	12	CD8A, CD4, IL6, IL1B, IL1A, IL4, IL2RA, CD19, TNF, IL7, ANPEP, IL6R	8.3	12.63
KEGG	KEGG:04060	Cytokine-cytokine receptor interaction	1.31e-08	293	76	18	BMP4, CD4, IL6, CXCL8, IL1B, IL1A, IL10, IL4, IL2RA, CCL7, CXCL10, IL15, IL2, TNF, IL7, TNFRSF1A, IL6R, CCL2	7.9	6.14
KEGG	KEGG:04061	Viral protein interaction with cytokine and cytokine receptor	1.34e-07	98	76	11	IL6, CXCL8, IL10, IL2RA, CCL7, CXCL10, IL2, TNF, TNFRSF1A, IL6R, CCL2	6.9	11.22
KEGG	KEGG:05142	Chagas disease	1.85e-07	101	76	11	IL6, CXCL8, IL1B, IL10, PIK3R3, IL2, TNF, FOS, TNFRSF1A, CCL2, JUN	6.7	10.89
KEGG	KEGG:04668	TNF signaling pathway	5.63e-07	112	76	11	IL6, ATF6B, IL1B, PIK3R3, CXCL10, IL15, TNF, FOS, TNFRSF1A, CCL2, JUN	6.2	9.82
KEGG	KEGG:05166	Human T-cell leukemia virus 1 infection	9.61e-07	216	76	14	CD4, IL6, ATF6B, TP53, IL2RA, CDKN2C, PIK3R3, IL15, CDKN2A, IL2, TNF, FOS, TNFRSF1A, JUN	6	6.48
KEGG	KEGG:04657	IL-17 signaling pathway	1.08e-06	92	76	10	IL6, CXCL8, IL1B, IL4, CCL7, CXCL10, TNF, FOS, CCL2, JUN	6	10.87
KEGG	KEGG:04933	AGE-RAGE signaling pathway in diabetic complications	2.43e-06	100	76	10	F3, IL6, CXCL8, IL1B, IL1A, FN1, PIK3R3, TNF, CCL2, JUN	5.6	10
KEGG	KEGG:04660	T cell receptor signaling pathway	3.24e-06	103	76	10	CD8A, CD4, IL10, IL4, PIK3R3, IL2, TNF, FOS, PDCD1, JUN	5.5	9.71
KEGG	KEGG:05321	Inflammatory bowel disease	8.73e-06	62	76	8	IL6, IL1B, IL1A, IL10, IL4, IL2, TNF, JUN	5.1	12.9
