## Supplementary material for "OnTheFly^2.0^: a text-mining web application for automated biomedical entity recognition, document annotation, network and functional enrichment analysis": Suppl.: Suppl. Table 9.xlsx

### Sheet: Suppl. Table 5
REACTOME
Source	Term ID	Term Name	P-value	Term size	Query size	No. of Positive Hits	Positive Hits	-log10(P-value)	Enrichment Score
REAC	REAC:R-HSA-449147	Signaling by Interleukins	8.37e-15	446	83	27	CD4, OPRM1, TALDO1, IL6, CXCL8, IL1B, IL1A, IL10, TP53, IL4, IL2RA, FN1, P4HB, PIK3R3, HMGB1, CXCL10, IL15, IL2, FSCN1, TNF, IL7, FOS, PSMD12, TNFRSF1A, IL6R, CCL2, JUN	14	6.05
REAC	REAC:R-HSA-6785807	Interleukin-4 and Interleukin-13 signaling	4.41e-11	110	83	14	OPRM1, IL6, CXCL8, IL1B, IL1A, IL10, TP53, IL4, FN1, FSCN1, TNF, FOS, IL6R, CCL2	10	12.73
REAC	REAC:R-HSA-1280215	Cytokine Signaling in Immune system	1.07e-09	842	83	29	CD4, OPRM1, TALDO1, IL6, CXCL8, IL1B, IL1A, IL10, TP53, ABCE1, IL4, IL2RA, FN1, P4HB, PIK3R3, HMGB1, CXCL10, IL15, IL2, FSCN1, TNF, IL7, FOS, VWF, PSMD12, TNFRSF1A, IL6R, CCL2, JUN	9	3.44
REAC	REAC:R-HSA-6783783	Interleukin-10 signaling	2.05e-08	45	83	9	IL6, CXCL8, IL1B, IL1A, IL10, CXCL10, TNF, TNFRSF1A, CCL2	7.7	20
REAC	REAC:R-HSA-168256	Immune System	2.64e-07	2139	83	42	CD8A, CRP, F2, CD4, OPRM1, TALDO1, IL6, LRSAM1, CXCL8, IL1B, IL1A, IL10, TP53, ABCE1, IL4, IL2RA, FN1, P4HB, PIK3R3, HMGB1, CXCL10, IL15, CD19, IL2, FSCN1, TNF, LAMTOR1, IL7, FOS, VWF, RBBP6, PSMD12, TNFRSF1A, CD274, PDCD1, ANPEP, B4GALT1, WAS, IL6R, CCL2, JUN, HPSE	6.6	1.96
REAC	REAC:R-HSA-2559582	Senescence-Associated Secretory Phenotype (SASP)	7.99e-04	76	83	7	IL6, CXCL8, IL1A, CDKN2C, CDKN2A, FOS, JUN	3.1	9.21
REAC	REAC:R-HSA-2559583	Cellular Senescence	1.59e-03	159	83	9	IL6, CXCL8, IL1A, TP53, MDM2, CDKN2C, CDKN2A, FOS, JUN	2.8	5.66
REAC	REAC:R-HSA-3232118	SUMOylation of transcription factors	3.92e-03	18	83	4	TP53, MDM2, CDKN2A, UBE2I	2.4	22.22
REAC	REAC:R-HSA-381426	Regulation of Insulin-like Growth Factor (IGF) transport and uptake by Insulin-like Growth Factor Binding Proteins (IGFBPs)	2.03e-02	124	83	7	ALB, BMP4, F2, IL6, FN1, P4HB, PROC	1.7	5.65
REAC	REAC:R-HSA-2559580	Oxidative Stress Induced Senescence	2.35e-02	87	83	6	TP53, MDM2, CDKN2C, CDKN2A, FOS, JUN	1.6	6.9
REAC	REAC:R-HSA-2559585	Oncogene Induced Senescence	4.80e-02	33	83	4	TP53, MDM2, CDKN2C, CDKN2A	1.3	12.12
